# BamQuery: a proteogenomic tool for the genome-wide exploration of the immunopeptidome

**DOI:** 10.1101/2022.10.07.510944

**Authors:** Maria Virginia Ruiz Cuevas, Marie-Pierre Hardy, Jean-David Larouche, Anca Apavaloaei, Eralda Kina, Krystel Vincent, Patrick Gendron, Jean-Philippe Laverdure, Chantal Durette, Pierre Thibault, Sébastien Lemieux, Claude Perreault, Grégory Ehx

## Abstract

MHC-I-associated peptides (MAPs) derive from selective yet highly diverse genomic regions, including allegedly non-protein-coding sequences, such as endogenous retroelements (EREs). Quantifying canonical (exonic) and non-canonical MAPs-encoding RNA expression in malignant and benign cells is critical for identifying tumor antigens (TAs) but represents a challenge for immunologists. We present BamQuery, a computational tool attributing an exhaustive RNA expression to MAPs of any origin (exon, intron, UTR, intergenic) from bulk and single-cell RNA-sequencing data. We show that non-canonical MAPs (including TAs) can derive from multiple different genomic regions (up to 35,343 for EREs), abundantly expressed in normal tissues. We also show that supposedly tumor-specific mutated MAPs, viral MAPs, and MAPs derived from proteasomal splicing can arise from different unmutated non-canonical genomic regions. The genome-wide approach of BamQuery allows comprehensive mapping of all MAPs in healthy and cancer tissues. BamQuery can also help predict MAP immunogenicity and identify safe and actionable TAs.
