## Supplementary Table 1 for "BamQuery: a proteogenomic tool for the genome-wide exploration of the immunopeptidome"

### Sheet: Sheet1
Non-canonical immunopeptidome
Category	Nb peptides	Samples	Study Origin
EREs	88	Melanoma cell lines	Chong, C. et al. Integrated proteogenomic deep sequencing and analytics accurately identify non-canonical peptides in tumor immunopeptidomes. Nat Commun 11, 1293 (2020).
	34	Acute myeloid leukemia	Ehx, G. et al. Atypical acute myeloid leukemia-specific transcripts generate shared and immunogenic MHC class-I-associated epitopes. Immunity 54, 737-752 e710 (2021).
	106	B-lymphoblastoid cell lines (B-LCL)	Larouche, J.D. et al. Widespread and tissue-specific expression of endogenous retroelements in human somatic tissues. Genome Med 12, 40 (2020).
	4	B-lineage acute lymphoblastic leukemias (B-ALLs), lung cancers	Laumont, C.M. et al. Noncoding regions are the main source of targetable tumor-specific antigens. Sci Transl Med 10, eaau5516 (2018).
Introns	73	Acute myeloid leukemia	Ehx, G. et al. Atypical acute myeloid leukemia-specific transcripts generate shared and immunogenic MHC class-I-associated epitopes. Immunity 54, 737-752 e710 (2021).
	6	B-lineage acute lymphoblastic leukemias (B-ALLs), lung cancers	Laumont, C.M. et al. Noncoding regions are the main source of targetable tumor-specific antigens. Sci Transl Med 10, eaau5516 (2018).
	9		Smart, A.C. et al. Intron retention is a source of neoepitopes in cancer. Nat Biotechnol 36, 1056-1058 (2018)
	26	Ovarian cancer	Zhao, Q. et al. Proteogenomics Uncovers a Vast Repertoire of Shared Tumor-Specific Antigens in Ovarian Cancer. Cancer Immunol Res 8, 544-555 (2020).
ncRNA	364	Melanoma cell lines	Chong, C. et al. Integrated proteogenomic deep sequencing and analytics accurately identify non-canonical peptides in tumor immunopeptidomes. Nat Commun 11, 1293 (2020).
	6	Myeloid leukemia	Ehx, G. et al. Atypical acute myeloid leukemia-specific transcripts generate shared and immunogenic MHC class-I-associated epitopes. Immunity 54, 737-752 e710 (2021).
	9	Ovarian cancer	Zhao, Q. et al. Proteogenomics Uncovers a Vast Repertoire of Shared Tumor-Specific Antigens in Ovarian Cancer. Cancer Immunol Res 8, 544-555 (2020).
Total non-canonical peptides	725
Canonical Immunopeptidome (HLA Ligand Atlas highly shared MAPs among at least 20 tissues )
HLA ligand Atlas	1702	Normal Tissues	Marcu, A. et al. HLA Ligand Atlas: a benign reference of HLA-presented peptides to improve T-cell-based cancer immunotherapy. J Immunother Cancer 9 (2021).
Total peptides	2427
