## Supplementary Table 3 for "BamQuery: a proteogenomic tool for the genome-wide exploration of the immunopeptidome"

gene	p_val	avg_log2FC	pct.1	pct.2	p_val_adj	cluster	Peptide.Type	biotype
AAMQDPEVM	2.03043170181848e-21	1.34399782989167	0.026	0.113	3.05783014293863e-18	B cell	HLAligandAtlas	Canonical
AAVLEYLTAE	2.49038946214194e-54	0.917155006964333	0.043	0.232	3.75052652998576e-51	B cell	HLAligandAtlas	Canonical
ADFAKVLEL	1.39310386646347e-32	0.522917513397604	0.066	0.218	2.09801442289399e-29	B cell	HLAligandAtlas	Canonical
ADKQLSFEEF	7.6574827625202e-34	1.66404561407868	0.024	0.124	1.15321690403554e-30	B cell	HLAligandAtlas	Canonical
AEAGGSPEV	5.80541191843866e-157	1.38317450831606	0.992	0.493	8.74295034916861e-154	T cell	ERE_Chong	ERE
AEALPKQSV	8.03017994656638e-40	0.85787605600688	0.07	0.231	1.2093450999529e-36	B cell	HLAligandAtlas	Canonical
AEDYGVIKT	0.00312573759754489	2.15292684399085	0.125	0	1	Fibroblast	HLAligandAtlas	Canonical
AEGTFPGKI	5.78633048059253e-94	0.842911864658154	0.201	0.594	8.71421370377234e-91	B cell	HLAligandAtlas	Canonical
AETLSKQSI	1.29508291643059e-15	0.732713776979962	0.102	0.007	1.95039487214447e-12	Myeloid	HLAligandAtlas	Canonical
AGRPLLLSKGSLM	1.38720001390172e-29	0.496109420562855	0.046	0.176	2.08912322093599e-26	B cell	ncRNA_Chong	ncRNA
AILLPQPLK	4.94802089613382e-75	0.317453927947581	0.736	0.282	7.45171946957754e-72	T cell	ERE_Larouche	ERE
AILVPQPPK	3.22839081423339e-67	1.10479749400743	0.672	0.254	4.86195656623549e-64	T cell	ERE_Larouche	ERE
AIRNDEEL	1.10669130333558e-99	0.657137679260954	0.145	0.528	1.66667710282339e-96	B cell	HLAligandAtlas	Canonical
ALFLTLTTK	1.20005106836708e-140	9.12203326957182	0.375	0.174	1.80727690896082e-137	B cell	HLAligandAtlas	Canonical
ALQEASEAY	1.52869069942985e-29	0.468302552656148	0.555	0.27	2.30220819334136e-26	Cancer	HLAligandAtlas	Canonical
ALQEASEAY	5.60177621917031e-06	0.912630791157616	0.464	0.311	0.00843627498607049	Alveolar	HLAligandAtlas	Canonical
ALQEASEAY	7.9180221533636e-24	0.263932233071246	0.639	0.288	1.19245413629656e-20	Myeloid	HLAligandAtlas	Canonical
ALRDNSTMGY	6.89773875874979e-08	1.01112846578439	0.157	0.047	0.000103879945706772	Myeloid	HLAligandAtlas	Canonical
APINSSFTL	3.35412131552884e-40	1.28907630265669	0.548	0.24	5.05130670118644e-37	T cell	ncRNA_Chong	ncRNA
APKSSSGFSL	0.000211262194653177	0.26782966785509	0.6	0.461	0.318160865147685	Alveolar	ncRNA_Chong	ncRNA
APKSSSGFSL	1.54041246110424e-124	0.452564978135886	0.257	0.689	2.31986116642299e-121	B cell	ncRNA_Chong	ncRNA
AQAFIHNSL	1.63073860406974e-39	2.03071126738677	0.039	0.176	2.45589233772903e-36	B cell	HLAligandAtlas	Canonical
ASFDKAKLK	7.88927971738231e-41	0.965085927470596	0.801	0.342	1.18812552543778e-37	Myeloid	HLAligandAtlas	Canonical
ASLSTFQQM	1.12558005518004e-26	0.554887532509859	0.232	0.066	1.69512356310114e-23	Cancer	HLAligandAtlas	Canonical
ASLSTFQQM	1.4982670424098e-09	6.41208431116369	0.75	0.091	2.25639016586916e-06	Fibroblast	HLAligandAtlas	Canonical
ASLSTFQQMW	1.03122828521316e-09	6.429567809639	0.75	0.089	1.55302979753102e-06	Fibroblast	HLAligandAtlas	Canonical
ASLSTFQQMW	1.15849755074608e-25	0.470523544932526	0.227	0.064	1.7446973114236e-22	Cancer	HLAligandAtlas	Canonical
ASVSTVLTSKY	8.70495547123893e-54	3.32274964286478	0.157	0.19	1.31096629396858e-50	B cell	HLAligandAtlas	Canonical
ATALEYVYK	1.11797508593356e-17	0.631448054877692	0.5	0.213	1.68367047941594e-14	Myeloid	HLAligandAtlas	Canonical
ATVTPSPVK	1.83559426173747e-23	1.41323439904914	0.157	0.032	2.76440495817663e-20	Cancer	HLAligandAtlas	Canonical
ATYGKPVHH	4.89723130373563e-39	0.84322318501808	0.062	0.206	7.37523034342585e-36	B cell	HLAligandAtlas	Canonical
AVASFPKKQE	1.69220331007378e-109	0.726522035719303	0.199	0.625	2.54845818497111e-106	B cell	HLAligandAtlas	Canonical
AVGLVLPAK	1.17810655040379e-20	1.32808672032139	0.165	0.065	1.77422846490811e-17	T cell	HLAligandAtlas	Canonical
AVMGAYVLLK	0.000608190104639164	0.485619353926248	0.264	0.131	0.91593429758658	Alveolar	HLAligandAtlas	Canonical
AVMGAYVLLK	1.22163246578958e-28	2.00709783924865	0.089	0.186	1.83977849347911e-25	B cell	HLAligandAtlas	Canonical
AVQEFGLAR	2.64509426393714e-30	1.755299008224	0.032	0.151	3.98351196148933e-27	B cell	HLAligandAtlas	Canonical
AVQEFGLARFK	1.77485972434575e-28	1.91397186442796	0.031	0.142	2.6729387448647e-25	B cell	HLAligandAtlas	Canonical
AVRLLLPGEL	4.88227028943755e-26	1.42467839684092	0.039	0.15	7.35269905589294e-23	B cell	HLAligandAtlas	Canonical
AVSEGTKAVTK	4.23988210497379e-36	0.769429207903674	0.041	0.184	6.38526245009053e-33	B cell	HLAligandAtlas	Canonical
AVTKYTSSK	8.4558401998773e-37	0.815533224286196	0.035	0.177	1.27344953410152e-33	B cell	HLAligandAtlas	Canonical
AVYGGFKSK	0.00312573759754489	0.992030451101957	0.125	0	1	Fibroblast	HLAligandAtlas	Canonical
AYIQEFQEF	0.00312573759754489	1.4261786041086	0.125	0	1	Fibroblast	HLAligandAtlas	Canonical
DAARAIAGV	6.45176977868023e-35	0.594230423246346	0.452	0.219	9.71636528669243e-32	T cell	HLAligandAtlas	Canonical
DESGPSIVH	6.23482529630742e-21	0.559481683122895	0.183	0.057	9.38964689623898e-18	Cancer	HLAligandAtlas	Canonical
DESGPSIVHRK	2.99290450408969e-19	0.783367860660347	0.173	0.057	4.50731418315908e-16	Cancer	HLAligandAtlas	Canonical
DGFLHETL	1.23610872556724e-06	0.696229000581861	0.181	0.068	0.00186157974070427	Myeloid	HLAligandAtlas	Canonical
DGFLHETL	6.15109222541168e-05	0.396946034059027	0.105	0.072	0.0926354489146999	T cell	HLAligandAtlas	Canonical
DGFLHETL	8.07933714998171e-13	0.529790849602817	0.133	0.067	1.21674817478725e-09	Cancer	HLAligandAtlas	Canonical
DINTDGAVNF	1.36489808377655e-22	1.47951998268619	0.218	0.028	2.05553651416748e-19	Myeloid	HLAligandAtlas	Canonical
DIVSIVGAEK	2.55666762388386e-33	0.339200126848519	0.124	0.004	3.85034144156909e-30	Cancer	ncRNA_Chong	ncRNA
DKFLASVSTVL	2.35402299986688e-46	3.66198886774746	0.153	0.166	3.54515863779953e-43	B cell	HLAligandAtlas	Canonical
DRFQPNMTL	1.15060339098548e-08	0.646449449747819	0.146	0.083	1.73280870682413e-05	T cell	HLAligandAtlas	Canonical
DSDGSFFLY	4.78048809484399e-72	9.63314794043149	0.278	0.159	7.19941507083505e-69	B cell	HLAligandAtlas	Canonical
DSDMQTLVY	0.00578113210190812	2.19247538753691	0.125	0	1	Fibroblast	HLAligandAtlas	Canonical
DTVWITMRK	0.00450867282444147	3.13729985683201	0.25	0.034	1	Fibroblast	ncRNA_Chong	ncRNA
DVANKIGII	1.84478524135304e-185	0.636035675654677	0.426	0.925	2.77824657347767e-182	B cell	HLAligandAtlas	Canonical
DVNHFAPDEL	0.000996264319175792	4.98005838031325	0.25	0.082	1	Endothelial	HLAligandAtlas	Canonical
EAFSKQWQGR	0.00470337544964294	0.377031072814202	0.227	0.128	1	Alveolar	ncRNA_Chong	ncRNA
EAGGSLEVR	1.15093808371021e-169	1.49597758240412	0.99	0.442	1.73331275406758e-166	T cell	ERE_Chong	ERE
EAGGSLEVRG	4.53528518650841e-13	1.27147740733011	0.157	0.073	6.83013949088167e-10	T cell	ERE_Chong	ERE
EAGGSPEVR	7.69763899646356e-156	1.34284674867183	0.992	0.486	1.15926443286741e-152	T cell	ERE_Chong	ERE
EELPHIHAF	5.57764984632769e-47	1.74147594734381	0.098	0.307	8.39994066856951e-44	B cell	HLAligandAtlas	Canonical
EEVHDLERKY	4.29082922545701e-53	0.958783461257284	0.09	0.299	6.46198881353825e-50	B cell	HLAligandAtlas	Canonical
EEVQSLPLPL	0.000102381427020301	1.86771987057777	0.255	0.126	0.154186429092574	Alveolar	HLAligandAtlas	Canonical
EEVQSLPLPL	1.32251906556836e-33	0.518226370325907	0.302	0.097	1.99171371274595e-30	Cancer	HLAligandAtlas	Canonical
ETDIEMETRY	3.0668765358255e-16	1.33116964408596	0.055	0.141	4.61871606295321e-13	B cell	ncRNA_Chong	ncRNA
ETILANMVKSR	2.42289552148663e-07	0.407089932912207	0.301	0.193	0.000364888065535887	T cell	ERE_Chong	ERE
ETILANMVKSR	4.77159664552374e-14	0.891641228778902	0.179	0.25	7.18602454815875e-11	B cell	ERE_Chong	ERE
ETPLLTGMLMR	1.80077782888738e-17	0.421467390121776	0.824	0.53	2.7119714103044e-14	Myeloid	ncRNA_Chong	ncRNA
ETPLLTGMLMR	4.08288488583037e-06	0.499669600388912	0.727	0.547	0.00614882463806054	Alveolar	ncRNA_Chong	ncRNA
EVIEKPQA	2.70895106800836e-80	0.952738871718681	0.121	0.443	4.07968030842059e-77	B cell	HLAligandAtlas	Canonical
FASGLIHRV	7.6342908171597e-68	1.32151063335875	0.177	0.49	1.14972419706425e-64	B cell	HLAligandAtlas	Canonical
FGYSNRVVDL	6.39248185366183e-38	0.479031394887084	0.852	0.541	9.62707767161472e-35	Cancer	HLAligandAtlas	Canonical
FIKFDTGNL	2.71245841050971e-27	1.37448935501173	0.864	0.546	4.08496236622762e-24	Alveolar	HLAligandAtlas	Canonical
FISEVWKKR	4.86944134326888e-71	1.22608413751998	0.059	0.306	7.33337866296294e-68	B cell	ncRNA_Chong	ncRNA
FLADPSAFVAA	1.31047397114195e-19	0.936821373969471	0.9	0.641	1.97357380053978e-16	Alveolar	HLAligandAtlas	Canonical
FLADPSAFVAA	1.44684659558625e-148	0.782077577859365	0.432	0.885	2.17895097295289e-145	B cell	HLAligandAtlas	Canonical
FLDESRSTQY	9.60478462560142e-56	1.86321765052239	0.286	0.03	1.44648056461557e-52	Cancer	HLAligandAtlas	Canonical
FLLFPDMEA	1.71862712318879e-82	7.58145986925165	0.384	0.013	2.58825244752231e-79	Myeloid	HLAligandAtlas	Canonical
FLSELTQQL	1.58307727272977e-52	0.84417061863393	0.025	0.182	2.38411437273103e-49	B cell	HLAligandAtlas	Canonical
FNKPFVFL	6.88690577970917e-86	4.79752051549119	0.764	0.053	1.0371680104242e-82	Alveolar	HLAligandAtlas	Canonical
FPEELTQTF	5.94209299241752e-48	0.401586974394142	0.106	0.325	8.94879204658079e-45	B cell	HLAligandAtlas	Canonical
FPEELTQTF	6.51324967765974e-42	0.255503607811427	0.471	0.161	9.80895401455556e-39	Cancer	HLAligandAtlas	Canonical
FPFEKGSVQY	4.66616887251019e-07	0.455647401903668	0.139	0.041	0.000702725032200035	Myeloid	HLAligandAtlas	Canonical
FQTILTEIY	6.37954336542902e-27	1.17342630702302	0.019	0.118	9.6075923083361e-24	B cell	HLAligandAtlas	Canonical
FRLLGNVL	5.1218294027203e-52	4.74765731506294	0.148	0.126	7.71347508049677e-49	B cell	HLAligandAtlas	Canonical
FRVVPQFVVF	6.22591628202154e-10	2.09967983087639	0.455	0.227	9.37622992072444e-07	Alveolar	HLAligandAtlas	Canonical
FRYVAQAGL	8.25317068735786e-25	1.71600705986518	0.254	0.107	1.24292750551609e-21	T cell	Intron_Smart	Intron
FVFLLETGF	3.35276192779583e-147	1.57710743095934	0.936	0.342	5.04925946326051e-144	T cell	ERE_Larouche	ERE
FVQMMTAK	1.06677717051563e-21	0.632034068692017	0.565	0.239	1.60656641879653e-18	Myeloid	HLAligandAtlas	Canonical
FVQMMTAK	1.12285596169329e-24	0.8490705238563	0.449	0.224	1.6910210783101e-21	T cell	HLAligandAtlas	Canonical
FVQMMTAK	1.35353260886095e-21	0.539108316854988	0.454	0.229	2.03842010894459e-18	Cancer	HLAligandAtlas	Canonical
FVRHILSG	3.25714981912585e-05	2.66767339845743	0.75	0.179	0.0490526762760353	Fibroblast	HLAligandAtlas	Canonical
FVRHILSG	1.27934911248584e-105	0.342862509436848	0.03	0.341	1.92669976340368e-102	B cell	HLAligandAtlas	Canonical
FVRHILSG	3.4762603056776e-98	1.11092067745056	0.583	0.101	5.23524802035047e-95	Cancer	HLAligandAtlas	Canonical
GEYLFERL	1.26060006039895e-52	0.87750699650619	0.986	0.815	1.89846369096082e-49	Cancer	HLAligandAtlas	Canonical
GEYLFERL	4.66362667064706e-31	1.55048022773791	0.995	0.83	7.02342176599447e-28	Myeloid	HLAligandAtlas	Canonical
GILLPQPPK	1.28754610414898e-71	1.65913272806495	0.645	0.236	1.93904443284837e-68	T cell	ERE_Larouche	ERE
GLFFMKQSV	2.53228436298532e-08	0.64342962190748	0.204	0.072	3.81362025065589e-05	Myeloid	ncRNA_Chong	ncRNA
GLFFMKQSV	3.53739647304399e-20	0.340298762182231	0.187	0.063	5.32731908840424e-17	Cancer	ncRNA_Chong	ncRNA
GQFGVGFYSAY	1.0551896308054e-31	0.344612262236256	0.555	0.281	1.58911558399294e-28	T cell	HLAligandAtlas	Canonical
GQFGVGFYSAY	7.66917617563373e-15	0.570484657336675	0.492	0.301	1.15497793205044e-11	Cancer	HLAligandAtlas	Canonical
GQFSGFPFEK	4.35476506333706e-06	0.591821672240159	0.12	0.036	0.00655827618538561	Myeloid	HLAligandAtlas	Canonical
GQHGETRLY	2.13843854266411e-13	0.287930140216681	0.477	0.262	3.22048844525215e-10	Myeloid	ERE_Larouche	ERE
GQHGETRLY	3.97458856630295e-51	1.23112410263311	0.559	0.215	5.98573038085224e-48	T cell	ERE_Larouche	ERE
GQNPTEAEL	1.10327876387108e-07	0.416893721571561	0.153	0.11	0.000166153781838984	T cell	HLAligandAtlas	Canonical
GQRKPATSY	1.34312335964082e-195	0.321531704153456	0.485	0.973	2.02274377961907e-192	B cell	HLAligandAtlas	Canonical
GTMEWIMIK	1.72097621089148e-35	1.11133031902214	0.008	0.109	2.59179017360256e-32	B cell	HLAligandAtlas	Canonical
GTYAPAEVPK	1.97848054906364e-44	1.99118278046902	0.014	0.122	2.97959170688985e-41	B cell	HLAligandAtlas	Canonical
GYSNRVVDL	7.27993330211474e-38	0.475024641951808	0.855	0.544	1.09635795529848e-34	Cancer	HLAligandAtlas	Canonical
HLKEDQTEY	9.34596813327913e-113	0.276218337704348	0.289	0.724	1.40750280087184e-109	B cell	HLAligandAtlas	Canonical
HTFYNELRV	3.81542890233099e-25	3.55007623531601	0.062	0.13	5.74603592691046e-22	B cell	HLAligandAtlas	Canonical
IEAKFYEEV	1.18502041031134e-50	1.18020548747165	0.093	0.302	1.78464073792887e-47	B cell	HLAligandAtlas	Canonical
IEQYYSTQI	1.61682331285121e-50	0.277874455634402	0.29	0.043	2.43493590915392e-47	Cancer	HLAligandAtlas	Canonical
IEQYYSTQI	1.58616249853959e-38	0.590310939930768	0.021	0.15	2.38876072280062e-35	B cell	HLAligandAtlas	Canonical
IETFYNTSI	4.21101104648232e-90	1.07732588200925	0.158	0.522	6.34178263600237e-87	B cell	HLAligandAtlas	Canonical
IGKVVQVY	1.88493989590787e-11	0.461086573324929	0.936	0.713	2.83871948323725e-08	Alveolar	HLAligandAtlas	Canonical
IGKVVQVY	1.47166575541038e-57	0.48290355844477	0.981	0.671	2.21632862764803e-54	Cancer	HLAligandAtlas	Canonical
IGKVVQVY	1.75769216032124e-198	0.276201689029504	0.486	0.973	2.64708439344379e-195	B cell	HLAligandAtlas	Canonical
IKFDTGNL	5.10429410197562e-28	1.35489027547951	0.891	0.562	7.68706691757529e-25	Alveolar	HLAligandAtlas	Canonical
ILANTVKPHLY	2.34583532283187e-163	1.3248095377957	0.988	0.407	3.53282799618479e-160	T cell	ERE_Chong	ERE
ILLPQTPKV	1.83430451552545e-09	1.18451050545776	0.113	0.071	2.76246260038133e-06	T cell	ERE_Larouche	ERE
ILPKVIYRF	0.00138618125843076	0.331823177246533	0.122	0.088	1	T cell	ERE_Larouche	ERE
ILPKVIYRF	1.09333012952374e-16	0.34113536303836	0.058	0.134	1.64655517506276e-13	B cell	ERE_Larouche	ERE
ILSGVVTKM	1.69725332954002e-10	0.559729691671154	0.818	0.558	2.55606351428727e-07	Alveolar	HLAligandAtlas	Canonical
IMLEALERV	0.00199283731546432	0.437462692403806	0.409	0.26	1	Alveolar	HLAligandAtlas	Canonical
IMLEALERV	1.20339971263365e-89	0.915662880811428	0.102	0.439	1.81231996722628e-86	B cell	HLAligandAtlas	Canonical
ISKALVAY	5.52353035758593e-189	0.603584621360175	0.435	0.93	8.31843671852442e-186	B cell	HLAligandAtlas	Canonical
ISLKQAPLVH	4.19148290157635e-13	0.293831767628158	0.301	0.104	6.31237324977398e-10	Myeloid	HLAligandAtlas	Canonical
ISLKQAPLVH	5.95586993507329e-06	2.85585804527393	0.255	0.115	0.00896954012222038	Alveolar	HLAligandAtlas	Canonical
IVFGEVDR	4.35500033979131e-40	1.157263752845	0.035	0.187	6.55863051172571e-37	B cell	HLAligandAtlas	Canonical
IVIQNPTE	1.84737002129421e-44	1.14505106076348	0.279	0.044	2.78213925206909e-41	Cancer	HLAligandAtlas	Canonical
IYNEALKG	4.63665341115353e-88	0.263909818250781	0.568	0.906	6.98280003719722e-85	B cell	HLAligandAtlas	Canonical
IYNEALKG	5.05289047391517e-114	1.61822079386083	0.97	0.686	7.60965305371624e-111	Cancer	HLAligandAtlas	Canonical
KEAEGAPQV	0.00312573759754489	1.40045691571524	0.125	0	1	Fibroblast	HLAligandAtlas	Canonical
KEFEGKTLV	2.56992512872094e-40	1.03963355151131	0.068	0.248	3.87030724385373e-37	B cell	HLAligandAtlas	Canonical
KEFPGFLEN	2.15070948262752e-71	0.344444375883821	0.333	0.031	3.23896848083705e-68	Cancer	HLAligandAtlas	Canonical
KEFPGFLEN	3.16315273082022e-49	0.354283076573239	0.014	0.153	4.76370801261524e-46	B cell	HLAligandAtlas	Canonical
KEIDTSTKV	0.00312573759753952	2.49760858878482	0.125	0	1	Fibroblast	HLAligandAtlas	Canonical
KESTLHLVL	2.93158277328384e-79	0.52609267127802	1	0.715	4.41496365656546e-76	T cell	HLAligandAtlas	Canonical
KEVEQFTQV	1.95240713608121e-44	0.276025326737263	0.445	0.142	2.94032514693831e-41	Cancer	HLAligandAtlas	Canonical
KFIDTTSKF	5.95664923082985e-25	1.15941435544894	0.973	0.7	8.97071374162976e-22	Alveolar	HLAligandAtlas	Canonical
KFIDTTSKF	1.23360025102967e-160	0.493586566110153	0.494	0.942	1.85780197805068e-157	B cell	HLAligandAtlas	Canonical
KILDVNLRI	0.00578113210191444	3.36475040598601	0.125	0	1	Fibroblast	Intron_Ehx	Intron
KIYEGQVEV	1.71872811862203e-37	2.26023980525362	0.082	0.245	2.58840454664478e-34	B cell	HLAligandAtlas	Canonical
KLDPFLTPY	2.83390668311652e-11	1.1078561046901	0.179	0.085	4.26786346477348e-08	T cell	ERE_Larouche	ERE
KLIEELETL	1.22781659751354e-11	0.586931524663667	0.13	0.02	1.84909179585538e-08	Myeloid	HLAligandAtlas	Canonical
KNLQTVNVDEN	3.19155697275348e-09	0.29270129457727	0.855	0.612	4.80648480096674e-06	Alveolar	HLAligandAtlas	Canonical
KNLQTVNVDEN	3.71012637796634e-191	1.10066151761467	0.374	0.885	5.5874503252173e-188	B cell	HLAligandAtlas	Canonical
KTYGEIFEK	3.2781192485762e-21	0.256384496165619	0.443	0.213	4.93684758835575e-18	Cancer	HLAligandAtlas	Canonical
KTYGEIFEK	6.08053595843908e-05	1.30055847530753	0.382	0.245	0.0915728715340925	Alveolar	HLAligandAtlas	Canonical
KVVDSLYNK	3.59000983711237e-23	0.939333789444603	0.024	0.111	5.40655481469123e-20	B cell	HLAligandAtlas	Canonical
LASVSTVLTSK	5.56887024911262e-50	3.50168487548505	0.158	0.182	8.38671859516361e-47	B cell	HLAligandAtlas	Canonical
LAVASFPKKQE	1.05700841589956e-107	0.77165757549763	0.197	0.619	1.59185467434474e-104	B cell	HLAligandAtlas	Canonical
LDFGSLSNL	7.4847679635527e-161	0.55463484890736	0.484	0.938	1.12720605531104e-157	B cell	HLAligandAtlas	Canonical
LDFGSLSNL	3.83953892644215e-10	0.427481532013338	0.9	0.696	5.78234562322188e-07	Alveolar	HLAligandAtlas	Canonical
LEARRQRL	0.00185451663364932	0.459658533873805	0.102	0.042	1	Myeloid	ERE_Larouche	ERE
LEEVQSLPLPL	0.000189663411657711	1.8314919049699	0.245	0.125	0.285633097956513	Alveolar	HLAligandAtlas	Canonical
LEEVQSLPLPL	5.36678892514335e-34	0.557923320122395	0.302	0.096	8.08238412126589e-31	Cancer	HLAligandAtlas	Canonical
LIVIQNPTE	3.04081965224101e-44	1.08146227569709	0.265	0.039	4.57947439627496e-41	Cancer	HLAligandAtlas	Canonical
LPRPPNVLGL	2.75775700921477e-17	1.36680214276398	0.225	0.114	4.15318205587744e-14	T cell	ERE_Larouche	ERE
LPRPPNVLGL	2.11661501605402e-09	0.559157890071516	0.287	0.121	3.18762221417735e-06	Myeloid	ERE_Larouche	ERE
LQNEPLPERL	1.46277095381516e-44	1.02592540786165	0.225	0.026	2.20293305644563e-41	Cancer	HLAligandAtlas	Canonical
LRVAPEEHPV	6.37927223338894e-28	3.18853163074345	0.057	0.121	9.60718398348374e-25	B cell	HLAligandAtlas	Canonical
LRVAPEEHPVL	1.17415881574694e-26	3.09797657897115	0.055	0.118	1.7682831765149e-23	B cell	HLAligandAtlas	Canonical
LSDLGKLSY	0.0031257375975429	0.724248358616561	0.125	0	1	Fibroblast	HLAligandAtlas	Canonical
LSDSGVTQRY	1.33585534657602e-05	0.510275820687899	0.125	0.041	0.0201179815194348	Myeloid	HLAligandAtlas	Canonical
LVGLFEDTNL	1.06680816215367e-05	0.889765660077528	0.464	0.309	0.0160661309220342	Alveolar	HLAligandAtlas	Canonical
LVVRHQLLKT	8.23692849113331e-16	1.42137096864413	0.764	0.488	1.24048143076468e-12	Alveolar	HLAligandAtlas	Canonical
MAHMASKE	9.43624013962219e-41	0.397653455320414	0.878	0.557	1.4210977650271e-37	Cancer	HLAligandAtlas	Canonical
MAMAPSQQR	4.37123898531693e-33	0.560142891392956	0.018	0.132	6.5830859118873e-30	B cell	ncRNA_Chong	ncRNA
MIRLPQPPK	5.27967002126577e-66	1.62035668278153	0.548	0.19	7.95118305202626e-63	T cell	ERE_Larouche	ERE
MQKEITAL	1.64711192321133e-06	3.50306756039612	0.75	0.069	0.00248055055635626	Fibroblast	HLAligandAtlas	Canonical
MRYVASYL	4.86183749993995e-29	0.399673142564025	0.111	0.259	7.32192727490957e-26	B cell	HLAligandAtlas	Canonical
MRYVASYLL	3.65621579501624e-28	0.405855224716195	0.11	0.255	5.50626098729445e-25	B cell	HLAligandAtlas	Canonical
MTVEPNPFQR	4.49233712568242e-41	0.296339319220474	0.03	0.178	6.76545971127773e-38	B cell	ncRNA_Chong	ncRNA
NAAERRGPL	2.46948140891564e-34	2.20400955935212	0.356	0.058	3.71903900182695e-31	Myeloid	HLAligandAtlas	Canonical
NALAHKYH	3.4164222214571e-65	4.5778835636343	0.216	0.233	5.1451318655144e-62	B cell	HLAligandAtlas	Canonical
NVIRDAVTY	3.63528722456886e-33	0.591120330174185	0.067	0.227	5.4747425602007e-30	B cell	HLAligandAtlas	Canonical
NYIEFTRIL	1.01030116016135e-41	0.273486884164812	0.571	0.284	1.52151354720299e-38	T cell	HLAligandAtlas	Canonical
PENFRLLGNVL	1.77023797481531e-43	4.50627546190537	0.121	0.087	2.66597839007185e-40	B cell	HLAligandAtlas	Canonical
PKFEVIEKPQA	3.54877230520891e-75	0.950088753993041	0.117	0.426	5.34445109164461e-72	B cell	HLAligandAtlas	Canonical
PRIASNAGSIA	6.76786390939815e-135	1.49390705235891	0.272	0.733	1.01924030475536e-131	B cell	HLAligandAtlas	Canonical
PRIASNAGSIA	6.78552960680449e-11	0.268904329036521	0.727	0.486	1.02190075878476e-07	Alveolar	HLAligandAtlas	Canonical
PRKIEEIKDF	2.16778964256916e-160	1.98724612251764	0.316	0.81	3.26469120170916e-157	B cell	HLAligandAtlas	Canonical
QENTQTPTV	1.67217300835544e-15	0.916016719775255	0.791	0.523	2.51829255058329e-12	Alveolar	HLAligandAtlas	Canonical
QENTQTPTV	2.81804563788146e-145	0.473536847226055	0.295	0.787	4.24397673064947e-142	B cell	HLAligandAtlas	Canonical
QEVNFQEYV	1.79743717146784e-99	0.276535224490384	0.538	0.904	2.70694038023056e-96	B cell	HLAligandAtlas	Canonical
QEVNFQEYV	7.73649813541904e-118	1.60065057475433	0.974	0.664	1.16511661919411e-114	Cancer	HLAligandAtlas	Canonical
QEYPDLIHI	2.03965865835038e-14	0.463699095674321	0.044	0.114	3.07172593947567e-11	B cell	HLAligandAtlas	Canonical
QEYPDLIHI	5.88592099388332e-06	0.377820913121663	0.122	0.068	0.00886419701678829	T cell	HLAligandAtlas	Canonical
QIFNGTFVK	5.57474047466432e-23	1.75422057897755	0.019	0.106	8.39555915484447e-20	B cell	HLAligandAtlas	Canonical
QPLQKHAKL	3.99950438390883e-28	1.42543738667626	0.328	0.135	6.02325360216669e-25	T cell	ERE_Larouche	ERE
QTELSQLLK	5.38540253453622e-09	0.386835500561625	0.664	0.451	8.11041621701155e-06	Alveolar	ncRNA_Chong	ncRNA
QTELSQLLK	2.31220047481641e-114	0.785476111082001	0.248	0.684	3.48217391507352e-111	B cell	ncRNA_Chong	ncRNA
QVQAAQFAK	2.94907049374608e-20	0.576727248421983	0.449	0.159	4.4413001635816e-17	Myeloid	HLAligandAtlas	Canonical
RARLLTPVI	1.53096200723276e-16	1.23586029418928	0.188	0.082	2.30562878289254e-13	T cell	ERE_Larouche	ERE
RDALKTEF	1.08176184740892e-150	0.903564318524518	0.315	0.817	1.62913334219784e-147	B cell	HLAligandAtlas	Canonical
RDTYVSSF	3.68473309444383e-27	0.894076363960432	0.148	0.021	5.54920804023241e-24	Cancer	HLAligandAtlas	Canonical
REAEFTKSI	2.09732755868789e-28	2.32671468747525	0.08	0.204	3.15857530338396e-25	B cell	HLAligandAtlas	Canonical
REYQDLLNV	6.79368927009345e-58	2.17571540681172	0.583	0.107	1.02312960407607e-54	Myeloid	HLAligandAtlas	Canonical
REYQDLLNV	0.00790311650659378	1.25601996938237	0.625	0.145	1	Fibroblast	HLAligandAtlas	Canonical
RLYVDTIKVSK	1.18684001402269e-52	0.533259713910621	0.948	0.623	1.78738106111817e-49	Cancer	ncRNA_Chong	ncRNA
RLYVDTIKVSK	8.93904646810683e-11	0.665718542539572	0.909	0.667	1.34622039809689e-07	Alveolar	ncRNA_Chong	ncRNA
RPRDPPASA	1.03838363449102e-54	1.29672815641381	0.573	0.221	1.56380575354348e-51	T cell	ERE_Larouche	ERE
RQVPEHLGP	0.00027697077462203	2.91317745967124	1	0.453	0.417117986580778	Endothelial	ncRNA_Chong	ncRNA
RQVPEHLGP	1.87336461171834e-07	2.95722419197885	1	0.453	0.000282128710524782	Fibroblast	ncRNA_Chong	ncRNA
RQVPEHLGP	1.71469073297357e-40	2.18219380133639	0.836	0.437	2.58232424385819e-37	Alveolar	ncRNA_Chong	ncRNA
RSVTQTGVQW	1.56339919467343e-06	0.946462288307637	0.103	0.063	0.00235447918717819	T cell	ERE_Larouche	ERE
RTLSDYNIQK	6.84778000005557e-87	0.744754463718319	0.994	0.669	1.03127566800837e-83	T cell	HLAligandAtlas	Canonical
RTLSDYNIQK	2.28300756826015e-07	0.258237786357107	0.909	0.722	0.000343820939779979	Alveolar	HLAligandAtlas	Canonical
RVAPEEHPV	5.94479661144761e-29	3.17584438431128	0.058	0.124	8.9528636968401e-26	B cell	HLAligandAtlas	Canonical
RVAPEEHPVL	1.14676635540779e-27	3.08574810945803	0.057	0.122	1.72703013124413e-24	B cell	HLAligandAtlas	Canonical
RVAPEEHPVLL	8.18106383812587e-26	3.01735244336615	0.055	0.115	1.23206821402176e-22	B cell	HLAligandAtlas	Canonical
RVFDKDGNGY	1.49043037626762e-20	0.426012634158863	0.471	0.249	2.24458814665903e-17	Cancer	HLAligandAtlas	Canonical
RVFDKDGNGY	5.09756436622681e-27	0.439772787890434	0.482	0.24	7.67693193553757e-24	T cell	HLAligandAtlas	Canonical
RVSHLTSSV	1.74567293329836e-55	1.89401435529293	0.143	0.407	2.62898343754732e-52	B cell	ncRNA_Chong	ncRNA
SDYPPLGRF	2.80617791336156e-12	1.35825922546299	0.427	0.238	4.22610393752251e-09	Alveolar	HLAligandAtlas	Canonical
SDYPPLGRF	1.58498989184082e-60	0.284261890490947	0.118	0.382	2.38699477711227e-57	B cell	HLAligandAtlas	Canonical
SEALEAARI	2.66850158054553e-12	1.32813599716691	0.138	0.061	4.01876338030156e-09	T cell	HLAligandAtlas	Canonical
SEISQVFEI	3.5703990719937e-53	0.493176855766053	0.281	0.036	5.37702100242252e-50	Cancer	HLAligandAtlas	Canonical
SESLFVSNHAY	9.28284419124922e-48	0.576094013988373	0.689	0.319	1.39799633520213e-44	Cancer	HLAligandAtlas	Canonical
SESLFVSNHAY	1.70837865615391e-103	0.520622789293233	0.183	0.589	2.57281825616779e-100	B cell	HLAligandAtlas	Canonical
SETDMVRQI	0.00578113210190812	1.28129878744658	0.125	0	1	Fibroblast	HLAligandAtlas	Canonical
SFDKAKLK	5.67132349123233e-41	1.0004244050418	0.81	0.351	8.54101317779588e-38	Myeloid	HLAligandAtlas	Canonical
SGFLLFPDMEA	2.66190895820487e-82	7.51216219601439	0.375	0.012	4.00883489105653e-79	Myeloid	HLAligandAtlas	Canonical
SILETVTAV	4.14012212718305e-37	1.77319171331692	0.117	0.001	6.23502392353767e-34	Cancer	HLAligandAtlas	Canonical
SLDALITHV	1.59244830070583e-05	2.52925034975679	0.25	0	0.0239822714086298	Fibroblast	HLAligandAtlas	Canonical
SLDKFLASV	3.19987523554243e-47	3.67091149290862	0.156	0.176	4.81901210472689e-44	B cell	HLAligandAtlas	Canonical
SLDQPTQTV	1.01050869355312e-05	0.908720138672476	0.185	0.078	0.01521826092491	Myeloid	HLAligandAtlas	Canonical
SLFDLNFQA	1.14203067862347e-58	1.5721891142394	0.036	0.217	1.71989820200695e-55	B cell	HLAligandAtlas	Canonical
SLFDLNFQA	5.32248871431138e-170	0.511794023855152	0.59	0.031	8.01566800375294e-167	Cancer	HLAligandAtlas	Canonical
SLFVSNHAY	1.89256786079444e-46	0.478201268714617	0.696	0.329	2.85020719835643e-43	Cancer	HLAligandAtlas	Canonical
SLFVSNHAY	6.13459886948352e-100	0.660413587517334	0.195	0.595	9.23870589744218e-97	B cell	HLAligandAtlas	Canonical
SPLTKSISL	1.47042073228156e-17	1.22638918742193	0.19	0.031	2.21445362281603e-14	Myeloid	HLAligandAtlas	Canonical
SPLTKSISL	8.82945766453538e-14	1.45773259286853	0.103	0.03	1.32971632427903e-10	T cell	HLAligandAtlas	Canonical
SQNPRFYHK	4.13356555407552e-24	0.505183911923578	0.178	0.047	6.22514972443773e-21	Cancer	HLAligandAtlas	Canonical
SRISLPLPNF	2.94590605739102e-28	0.711076726510964	0.375	0.14	4.43653452243088e-25	T cell	HLAligandAtlas	Canonical
SRISLPLPNF	5.58463521507356e-61	2.94140936493553	0.644	0.142	8.41046063390079e-58	Myeloid	HLAligandAtlas	Canonical
SSASQLPSK	1.41722405702816e-15	4.29116650857444	0.236	0.028	2.1343394298844e-12	Alveolar	ERE_Laumont	ERE
SSASQLPSK	9.10153740657186e-25	0.649523127917907	0.138	0.017	1.37069153342972e-21	Cancer	ERE_Laumont	ERE
SSLNLRETNL	3.1248585793918e-64	2.42380931163007	0.653	0.14	4.70603702056405e-61	Myeloid	HLAligandAtlas	Canonical
SSLNLRETNLD	5.09995556185036e-64	2.38627491661061	0.648	0.139	7.68053307614664e-61	Myeloid	HLAligandAtlas	Canonical
SSNSYAIKK	9.35507653700515e-184	0.635078481778211	0.397	0.895	1.40887452647298e-180	B cell	HLAligandAtlas	Canonical
SSSFIILSK	1.30177450712829e-07	1.12654124490547	0.445	0.252	0.00019604724077352	Alveolar	ncRNA_Chong	ncRNA
SSSFIILSK	2.11356303598386e-94	0.627725985177904	0.093	0.437	3.1830259321917e-91	B cell	ncRNA_Chong	ncRNA
STDKFKTDFY	8.93370373574019e-45	1.26588143022028	0.029	0.18	1.34541578260247e-41	B cell	HLAligandAtlas	Canonical
STFQQMWISK	1.60011788317765e-10	6.61484593460498	0.75	0.09	2.40977753206554e-07	Fibroblast	HLAligandAtlas	Canonical
STFQQMWISK	5.96597120342763e-24	0.344532990213475	0.222	0.066	8.984752632362e-21	Cancer	HLAligandAtlas	Canonical
STNPFRPQK	2.02021208527255e-12	1.90898565934827	0.464	0.234	3.04243940042047e-09	Alveolar	HLAligandAtlas	Canonical
STVLTSKY	1.6250629282305e-59	3.1315757822312	0.168	0.222	2.44734476991514e-56	B cell	HLAligandAtlas	Canonical
SVASISLTK	3.35846076947021e-48	0.566161651056354	0.046	0.218	5.05784191882214e-45	B cell	ncRNA_Chong	ncRNA
SVLNLVIVK	2.7250480289778e-48	0.570986440590838	0.165	0.4	4.10392233164056e-45	B cell	HLAligandAtlas	Canonical
SVSTVLTSKY	3.71528155989567e-58	3.34883052009651	0.159	0.202	5.59521402920287e-55	B cell	HLAligandAtlas	Canonical
SVSTVLTSKYR	1.16792598344397e-57	3.29678535671718	0.153	0.198	1.75889653106662e-54	B cell	HLAligandAtlas	Canonical
TATSASGFK	0.00671236432268994	2.81006759176175	0.25	0.152	1	Fibroblast	ncRNA_Chong	ncRNA
TATSASGFK	1.01315828679688e-27	0.69842879353694	0.081	0.228	1.5258163799161e-24	B cell	ncRNA_Chong	ncRNA
TATSASGFK	1.75252861291579e-20	0.46510575901002	0.274	0.124	2.63930809105119e-17	T cell	ncRNA_Chong	ncRNA
TEFTPTEKDE	4.27873591341101e-18	1.93264451665987	0.083	0.184	6.44377628559698e-15	B cell	HLAligandAtlas	Canonical
TEIEGSKLV	3.46023810756708e-21	2.35863357214191	0.031	0.124	5.21111858999602e-18	B cell	HLAligandAtlas	Canonical
TGGKILGFFF	1.37462373133881e-09	0.458829113203441	0.845	0.584	2.07018333939624e-06	Alveolar	HLAligandAtlas	Canonical
TGGKILGFFF	3.32906734606778e-156	0.572617236920881	0.361	0.842	5.01357542317808e-153	B cell	HLAligandAtlas	Canonical
TILLPQPPK	1.56456974721594e-143	1.07256334638085	0.951	0.354	2.35624203930721e-140	T cell	ERE_Larouche	ERE
TIQSGEQPYK	4.44024194311342e-37	0.529919875599608	0.012	0.117	6.68700436632882e-34	B cell	HLAligandAtlas	Canonical
TLWVDPYEV	1.53485675408837e-121	2.55461188072069	0.656	0.15	2.31149427165708e-118	T cell	HLAligandAtlas	Canonical
TNNLRPKKKVK	1.94935605576028e-06	0.838412669341457	0.809	0.6	0.00293573021997498	Alveolar	HLAligandAtlas	Canonical
TNNLRPKKKVK	8.84718176409862e-73	0.286442416349181	0.934	0.534	1.33238557367325e-69	T cell	HLAligandAtlas	Canonical
TQKSLSLSPG	1.19010979270343e-106	8.71652533248798	0.369	0.362	1.79230534781137e-103	B cell	HLAligandAtlas	Canonical
TTIEAIHGL	5.36647320600571e-34	0.292112260506673	0.019	0.138	8.08190864824459e-31	B cell	HLAligandAtlas	Canonical
TVLTSKYR	4.43953393172602e-59	3.06750741164843	0.165	0.226	6.68593810117939e-56	B cell	HLAligandAtlas	Canonical
TYGEIFEKF	3.8389873011486e-05	1.3213745335452	0.382	0.244	0.0578151487552979	Alveolar	HLAligandAtlas	Canonical
VAPEEHPVL	1.46410827859059e-27	3.07497275055309	0.058	0.123	2.20494706755742e-24	B cell	HLAligandAtlas	Canonical
VEKIDFDSV	4.42891962426728e-24	0.427311478029871	0.429	0.234	6.66995295414653e-21	T cell	HLAligandAtlas	Canonical
VEKIDFDSV	4.19547752600034e-26	0.267719281128727	0.417	0.242	6.31838915415651e-23	Cancer	HLAligandAtlas	Canonical
VFDEAIRAV	1.38871877189986e-30	0.340557764951664	0.18	0.026	2.09141047048119e-27	Cancer	HLAligandAtlas	Canonical
VFDEAIRAV	1.98129127697868e-12	0.775907937816649	0.181	0.04	2.98382466312989e-09	Myeloid	HLAligandAtlas	Canonical
VFDEAIRAV	0.00356479007051462	4.99423075124367	0.25	0.051	1	Endothelial	HLAligandAtlas	Canonical
VGLFEDTNL	1.11594984826425e-05	0.917378001488824	0.464	0.311	0.0168062047148596	Alveolar	HLAligandAtlas	Canonical
VLIDVGTGY	1.955517288637e-17	0.293740042287445	0.534	0.327	2.94500903668732e-14	T cell	HLAligandAtlas	Canonical
VLIDVGTGY	0.0026660518790221	0.703862740200017	0.482	0.361	1	Alveolar	HLAligandAtlas	Canonical
VLLERLENT	4.09300682417278e-06	0.49188942791934	0.101	0.095	0.0061640682772042	T cell	ncRNA_Chong	ncRNA
VLLESEQF	0.00123736504505804	1.010602873555	0.182	0.094	1	Alveolar	HLAligandAtlas	Canonical
VLLESEQF	1.4787362385891e-44	0.599747370193796	0.025	0.174	2.22697677531519e-41	B cell	HLAligandAtlas	Canonical
VLLESEQFL	0.00105199360920817	1.47981018706346	0.164	0.083	1	Alveolar	HLAligandAtlas	Canonical
VNLPINGNGKQ	3.50600963950237e-94	1.0557616631264	0.172	0.553	5.28005051709057e-91	B cell	HLAligandAtlas	Canonical
VNLPINGNGKQ	5.83924899731125e-26	0.958182883293659	0.782	0.339	8.79390898995074e-23	Alveolar	HLAligandAtlas	Canonical
VRLLLPGEL	5.26693170190701e-27	1.31163156874854	0.039	0.153	7.93199914307196e-24	B cell	HLAligandAtlas	Canonical
VSTVLTSKY	2.84484480437873e-57	3.13844064555672	0.168	0.213	4.28433627539436e-54	B cell	HLAligandAtlas	Canonical
VTYVPVTTF	1.30708179667192e-196	0.63432732425951	0.421	0.929	1.96846518578792e-193	B cell	HLAligandAtlas	Canonical
VTYVPVTTF	5.33147645347486e-10	0.489536467939258	0.891	0.658	8.02920353893314e-07	Alveolar	HLAligandAtlas	Canonical
VTYVPVTTFK	9.57581610533262e-10	0.465389570506744	0.882	0.655	1.44211790546309e-06	Alveolar	HLAligandAtlas	Canonical
VTYVPVTTFK	1.07655277667105e-199	0.656372502204905	0.415	0.928	1.6212884816666e-196	B cell	HLAligandAtlas	Canonical
VVIQENGSL	2.57217046914012e-116	0.525874299218119	0.248	0.662	3.87368872652502e-113	B cell	HLAligandAtlas	Canonical
VVIQENGSL	1.26919935370962e-07	0.514026893836286	0.627	0.442	0.000191141422668668	Alveolar	HLAligandAtlas	Canonical
VVLLPQPPK	2.14726987323381e-17	1.28834438462836	0.247	0.121	3.23378842909011e-14	T cell	ERE_Larouche	ERE
VVRHQLLKT	1.20153252883957e-15	1.431363389062	0.764	0.489	1.8095079884324e-12	Alveolar	HLAligandAtlas	Canonical
WSVDPLDR	3.50761835227889e-51	0.86103035308224	0.013	0.159	5.282473238532e-48	B cell	HLAligandAtlas	Canonical
WSVDPLDR	0.00436256004956347	4.76154226012256	0.5	0.083	1	Endothelial	HLAligandAtlas	Canonical
WVDPYEVSY	1.01370056542929e-129	2.56756128086413	0.685	0.16	1.52663305153651e-126	T cell	HLAligandAtlas	Canonical
YDEIKKYT	2.51374274609491e-21	2.37785808443255	0.491	0.172	3.78569657561894e-18	Alveolar	HLAligandAtlas	Canonical
YEALLNIKV	3.48099410685452e-64	1.79745701669263	0.049	0.251	5.2423771249229e-61	B cell	HLAligandAtlas	Canonical
YEIEETETV	5.32067189928634e-11	5.01139814451019	0.625	0.002	8.01293188032522e-08	Fibroblast	HLAligandAtlas	Canonical
YEYKFGFEL	1.92876790690742e-117	1.90325340942347	0.746	0.216	2.90472446780257e-114	T cell	HLAligandAtlas	Canonical
YIADKKDVYE	0.000591625698033801	1.00507249363575	0.273	0.159	0.890988301238904	Alveolar	HLAligandAtlas	Canonical
YIADKKDVYE	3.65487444556989e-39	0.857935534797376	0.386	0.119	5.50424091502826e-36	Cancer	HLAligandAtlas	Canonical
YLGEFSITY	2.55130149886593e-202	0.663035684470954	0.487	0.976	3.84226005729209e-199	B cell	HLAligandAtlas	Canonical
YLRKIKARKGK	5.72694781470676e-147	1.36780691231743	0.379	0.834	8.62478340894838e-144	B cell	HLAligandAtlas	Canonical
YLVGLFEDTNL	7.74524237629204e-06	0.917044355695773	0.464	0.307	0.0116643350186958	Alveolar	HLAligandAtlas	Canonical
YQFTGIKKY	2.26782166163213e-81	0.982249738730473	0.08	0.38	3.41533942241798e-78	B cell	HLAligandAtlas	Canonical
YQKVVAGVA	1.19278468171737e-60	4.46715578681815	0.228	0.218	1.79633373066635e-57	B cell	HLAligandAtlas	Canonical
YQKVVAGVAN	3.84411805015013e-59	4.46806854894948	0.219	0.214	5.7892417835261e-56	B cell	HLAligandAtlas	Canonical
YQKVVAGVANA	3.77325866567306e-59	4.51308816119672	0.213	0.207	5.68252755050363e-56	B cell	HLAligandAtlas	Canonical
YSDLNTQRPY	6.5244455933232e-183	3.99512361775152	0.931	0.077	9.82581506354474e-180	Myeloid	HLAligandAtlas	Canonical
YSDRSSGGSY	2.99469937344849e-12	0.666399282579716	0.043	0.11	4.51001725641342e-09	B cell	HLAligandAtlas	Canonical
YSEKIVDMY	0.00312573759754489	2.15292684399085	0.125	0	1	Fibroblast	HLAligandAtlas	Canonical
YSISQERF	9.84864269149611e-30	1.58042098853543	0.143	0.013	1.48320558933931e-26	Cancer	HLAligandAtlas	Canonical
YVSKGLENID	0.000572102935325527	2.94783322148096	0.75	0.268	0.861587020600244	Endothelial	HLAligandAtlas	Canonical
YVSKGLENID	1.11857240136087e-05	0.424726013050564	0.455	0.261	0.0168457003644946	Alveolar	HLAligandAtlas	Canonical
YVSKGLENID	3.71644172904656e-78	0.706049471841664	0.114	0.433	5.59696124394412e-75	B cell	HLAligandAtlas	Canonical
YYFEGIKQTF	3.52996152734896e-34	0.292355355812564	0.03	0.156	5.31612206018754e-31	B cell	HLAligandAtlas	Canonical
