## Supplementary Table 4 for "BamQuery: a proteogenomic tool for the genome-wide exploration of the immunopeptidome"

gene	p_val	avg_log2FC	pct.1	pct.2	p_val_adj	cluster	biotype
AAMQDPEVM	3.52992211236563e-11	0.284738854060945	0.105	0.036	5.10426737448071e-08	Alveolar	Canonical
ADKQLSFEEF	2.54238607263062e-60	0.921465929325928	0.393	0.089	3.67629026102388e-57	Monocyte	Canonical
ADKQLSFEEF	2.34529291833553e-18	3.84758762057371	0.006	0.121	3.39129355991318e-15	T_CD4	Canonical
ADKQLSFEEF	1.10847894078999e-10	0.296800937647725	0.006	0.114	1.60286054838232e-07	T_CD8	Canonical
ADKQLSFEEF	3.01728745959584e-05	1.6440432524689	0.025	0.112	0.0436299766657558	Treg	Canonical
AEAGGSPEV	5.25002006161809e-25	1.19539642640898	0.536	0.784	7.59152900909976e-22	Mast_cells	ERE
AEAGGSPEV	1.0838724349413e-58	0.456634474531656	0.873	0.753	1.56727954092512e-55	NK_cells	ERE
AEAGGSPEV	6.39084654671441e-19	0.460501290087302	0.869	0.767	9.24116410654903e-16	Vessel	ERE
AEAGGSPEV	1.40624550376707e-07	0.823248061590563	0.676	0.777	0.000203343099844718	Muscle	ERE
AEAGGSPEV	4.10571381027664e-34	1.44273773461039	0.275	0.788	5.93686216966003e-31	Treg	ERE
AEAGGSPEV	3.523533735677e-16	0.396881617014305	0.588	0.79	5.09502978178894e-13	Macrophage_MARCOneg	ERE
AEALPKQSV	4.55857966191699e-05	0.729577915659686	0.147	0.174	0.0659170619113197	Vessel	Canonical
AEGTFPGKI	1.70119773079102e-24	3.02216473720974	0.038	0.498	2.45993191872381e-21	Treg	Canonical
AEGTFPGKI	7.94583794715633e-09	2.14342136760917	0.261	0.498	1.14896816715881e-05	T_CD8	Canonical
AEGTFPGKI	1.02064130788996e-132	0.309492482049482	0.84	0.396	1.47584733120888e-129	Alveolar	Canonical
AHLDNLKGTF	1.17966666964115e-09	1.63445609038166	0.1	0.003	1.70579800430111e-06	Treg	Canonical
AHVDDMPNAL	1.03446870107336e-09	0.273839711241534	0.1	0.005	1.49584174175208e-06	Treg	Canonical
AILLPQPLK	1.17808609915256e-26	2.20529499159645	0.26	0.364	1.7035124993746e-23	NK_cells	ERE
AILLPQPLK	1.07926247317934e-21	1.15080128069315	0.456	0.333	1.56061353621732e-18	Macrophage_MARCOpos	ERE
AILLPQPLK	2.49771737079109e-09	0.851471729794083	0.513	0.339	3.61169931816391e-06	Ciliated	ERE
AIVAYGLYK	5.24607781797446e-30	0.54218817127293	0.191	0.049	7.58582852479107e-27	Alveolar	Canonical
ALFLTLTTK	1.68121450592534e-62	3.29298194191643	0.432	0.372	2.43103617556805e-59	Macrophage_MARCOneg	Canonical
ALFLTLTTK	6.81512014860066e-79	0.32744270440927	0.635	0.309	9.85466373487655e-76	Alveolar	Canonical
ALFLTLTTK	3.95548359623749e-05	0.942826382831426	0.229	0.383	0.0571962928015941	T_CD8	Canonical
ALQEASEAY	1.22887199870596e-60	1.30723619040744	0.387	0.38	1.77694891012882e-57	NK_cells	Canonical
ALQEASEAY	1.09082475026421e-06	0.39869664282207	0.353	0.384	0.00157733258888205	Vessel	Canonical
ANRPPTQAL	1.19542736785947e-51	0.758578718007934	0.214	0.007	1.7285879739248e-48	Macrophage_MARCOpos	ncRNA
APINSSFTL	3.63756954237367e-17	4.83338576613721	0.209	0.297	5.25992555827233e-14	Mast_cells	ncRNA
APKSSSGFSL	5.21701553095455e-34	0.55000322379827	0.628	0.593	7.54380445776027e-31	T_CD4	ncRNA
APKSSSGFSL	7.19824053302992e-19	1.09095087603144	0.639	0.586	1.04086558107613e-15	NK_cells	ncRNA
APKSSSGFSL	8.27509887613773e-07	1.26785865158073	0.478	0.602	0.00119657929748952	T_CD8	ncRNA
APKSSSGFSL	1.40569634970948e-35	1.56286244106811	0.214	0.625	2.03263692167991e-32	Macrophage_MARCOneg	ncRNA
AQYLINVRL	0.00601704494165309	5.93886908436934	0.118	0.097	1	Muscle	Canonical
ASFDKAKLK	3.08977688538698e-12	2.97520548513714	0.288	0.403	4.46781737626957e-09	Macrophage_MARCOneg	Canonical
ASFDKAKLK	3.08919672880607e-45	1.38541393948805	0.553	0.379	4.46697846985358e-42	Vessel	Canonical
ASLSTFQQM	2.3026128066694e-45	7.33584734780319	0.676	0.039	3.32957811844395e-42	Muscle	Canonical
ASLSTFQQMW	5.89716043820809e-45	7.29944067809745	0.676	0.038	8.5272939936489e-42	Muscle	Canonical
ASVSTVLTSKY	4.38574065957566e-05	1.45147815426561	0.1	0.012	0.0634178099374641	Treg	Canonical
ATALEYVYK	1.52852448380032e-05	0.353641821804703	0.188	0.254	0.0221024640357526	Vessel	Canonical
ATALEYVYK	1.001321573697e-41	0.566863627456943	0.13	0.277	1.44791099556586e-38	NK_cells	Canonical
ATALEYVYK	3.10301408078628e-09	0.731655156506494	0.132	0.256	4.48695836081696e-06	Macrophage_MARCOneg	Canonical
AVASFPKKQE	1.4086784418516e-09	0.562145887429781	0.437	0.538	2.03694902691742e-06	T_CD4	Canonical
AVASFPKKQE	1.22343370724176e-21	1.51348690830392	0.062	0.539	1.76908514067158e-18	Treg	Canonical
AVMGAYVLLK	2.20693498513175e-217	1.36779533355044	0.603	0.06	3.19122798850051e-214	Alveolar	Canonical
AVMGAYVLLK	2.31340968338624e-05	1.78505231495683	0.244	0.171	0.033451904021765	B_cells	Canonical
AVYGGFKSK	3.2239638683985e-28	0.742300509435246	0.123	0	4.66185175370423e-25	Fibroblast	Canonical
DAARAIAGV	4.09246505599454e-44	2.02674039133693	0.15	0.158	5.9177044709681e-41	NK_cells	Canonical
DAARAIAGV	0.00287869274843795	0.59375046765378	0.115	0.158	1	T_CD8	Canonical
DESGPSIVH	0.00180594282991075	0.701201163147818	0.206	0.04	1	Muscle	Canonical
DESGPSIVHRK	0.00104770351422803	0.828345732789637	0.206	0.036	1	Muscle	Canonical
DINTDGAVNF	1.60357832647988e-75	4.83079002619818	0.466	0.078	2.3187742600899e-72	Monocyte	Canonical
DKFLASVSTVL	3.84666999401172e-05	1.73845298564615	0.1	0.012	0.0556228481134095	Treg	Canonical
DSDGSFFLY	8.95757588458548e-11	4.50128110399744	0.133	0.001	1.29526547291106e-07	B_cells	Canonical
DVANKIGII	5.69063756689505e-27	3.77006310428889	0.1	0.529	8.22866192173024e-24	Mast_cells	Canonical
DVANKIGII	1.93942585835212e-20	2.87084351417298	0.05	0.526	2.80440979117717e-17	Treg	Canonical
DVANKIGII	6.27401080090839e-45	1.06184022732999	0.568	0.511	9.07221961811353e-42	Macrophage_MARCOpos	Canonical
EAFSKQWQGR	3.95561193497555e-10	4.67602475041529	0.108	0.305	5.71981485797465e-07	T_CD8	ncRNA
EAGGSLEVR	2.03424338628761e-19	0.965056650459962	0.5	0.728	2.94151593657189e-16	Mast_cells	ERE
EAGGSLEVR	4.52510734442274e-63	0.347636723194579	0.825	0.695	6.54330522003528e-60	NK_cells	ERE
EAGGSLEVR	0.000812087283120379	1.45381350893732	0.615	0.728	1	Monocyte	ERE
EAGGSLEVR	1.38481001809621e-22	0.404505170214522	0.502	0.737	2.00243528616712e-19	Macrophage_MARCOneg	ERE
EAGGSLEVR	3.58716012661989e-09	0.837261385204377	0.529	0.73	5.18703354309236e-06	T_CD8	ERE
EAGGSPEVR	5.58701957572158e-20	0.784563844014682	0.518	0.774	8.07883030649341e-17	Mast_cells	ERE
EAGGSPEVR	2.70974072925594e-61	0.510566845211628	0.866	0.742	3.91828509450409e-58	NK_cells	ERE
EAGGSPEVR	1.03288502420202e-10	0.297895641141197	0.567	0.776	1.49355174499613e-07	T_CD8	ERE
EAGGSPEVR	3.76077508842003e-08	1.1385212643271	0.647	0.767	5.43808077785537e-05	Muscle	ERE
EAGGSPEVR	0.00376435326538492	0.32375236617761	0.693	0.774	1	T_CD4	ERE
EAGGSPEVR	7.12310800254923e-18	0.398112031697201	0.847	0.758	1.03000141716862e-14	Vessel	ERE
EAGGSPEVR	1.11235875942435e-32	0.782010771369528	0.225	0.779	1.60847076612761e-29	Treg	ERE
EAGGSPEVR	3.96804660940015e-16	0.458602143313804	0.576	0.78	5.73779539719261e-13	Macrophage_MARCOneg	ERE
EELPHIHAF	2.08812651706173e-30	0.498344485597106	0.091	0.163	3.01943094367125e-27	NK_cells	Canonical
EELPHIHAF	5.74433888841845e-06	1.08214999778595	0.066	0.155	0.00830631403265308	Macrophage_MARCOneg	Canonical
EEVHDLERKY	0.000133720776365408	1.38747215354964	0.173	0.099	0.193360242624381	Fibroblast	Canonical
EEVHDLERKY	0.00102997735495568	4.19822794226679	0.067	0.104	1	B_cells	Canonical
EEVHDLERKY	0.00107197576243279	1.00156648462249	0.062	0.106	1	Macrophage_MARCOneg	Canonical
EEVHDLERKY	0.000167205849253268	0.288679179555313	0.045	0.106	0.241779658020225	T_CD8	Canonical
EEVQSLPLPL	8.41666402058128e-19	6.37082523328877	0.013	0.121	1.21704961737605e-15	Treg	Canonical
ERVVHYEI	0.000241989466717263	5.17324151716767	0.121	0.24	0.349916768873163	T_CD8	Canonical
ETDIEMETRY	5.86577174485973e-05	1.1472105786679	0.07	0.101	0.0848190594306717	T_CD8	ncRNA
ETDIEMETRY	6.69793751010409e-14	1.10848928145237	0.064	0.108	9.68521763961051e-11	NK_cells	ncRNA
ETILANMVKSR	6.75458076226301e-05	3.22497436407298	0.036	0.11	0.0976712378223231	Mast_cells	ERE
ETILANMVKSR	1.1047841733388e-06	3.2940886179338	0.182	0.101	0.0015975179146479	Macrophage_MARCOpos	ERE
ETPLLTGMLMR	6.46986469961484e-34	0.585480101564866	0.468	0.52	9.35542435564306e-31	NK_cells	ncRNA
ETPLLTGMLMR	3.39239035738443e-16	0.959886841729282	0.55	0.506	4.90539645677789e-13	Vessel	ncRNA
ETPLLTGMLMR	4.64531957481547e-06	1.42412821030255	0.355	0.521	0.00671713210518317	Monocyte	ncRNA
EVIEKPQA	0.00101414088143032	0.795847803975352	0.308	0.416	1	Monocyte	Canonical
EVIEKPQA	1.46463498679629e-07	1.12488407947022	0.409	0.409	0.000211786219090744	Vessel	Canonical
EVIEKPQA	1.13106078026629e-26	0.529027790920512	0.688	0.384	1.63551388826506e-23	Macrophage_MARCOpos	Canonical
EVIEKPQA	9.0235059981876e-16	2.33629282729443	0.05	0.417	1.30479896733793e-12	Treg	Canonical
FASGLIHRV	3.30994111796245e-23	3.04212775244137	0.516	0.34	4.7861748565737e-20	Macrophage_MARCOpos	Canonical
FASGLIHRV	8.76231162700834e-08	1.48094057715179	0.312	0.358	0.000126703026126541	Vessel	Canonical
FEILPGLSV	7.91508163794526e-06	0.729018723382423	0.128	0.154	0.0114452080484688	Vessel	Canonical
FEILPGLSV	1.47137211447867e-34	0.425169876993796	0.071	0.172	2.12760407753615e-31	NK_cells	Canonical
FGYSNRVVDL	7.8466586915977e-19	0.779282345793245	0.127	0.492	1.13462684680503e-15	Mast_cells	Canonical
FGYSNRVVDL	3.83066500450163e-20	0.521647392615078	0.038	0.491	5.53914159650935e-17	Treg	Canonical
FGYSNRVVDL	5.41178226345314e-41	1.39795005250987	0.462	0.485	7.82543715295324e-38	NK_cells	Canonical
FGYSNRVVDL	2.59159941871169e-15	0.332673543371171	0.509	0.478	3.7474527594571e-12	Vessel	Canonical
FGYSNRVVDL	4.29906207611695e-06	0.711104870356477	0.536	0.478	0.00621644376206511	Fibroblast	Canonical
FGYSNRVVDL	0.000322922024056709	2.46428594983771	0.676	0.479	0.466945246786001	Muscle	Canonical
FIKFDTGNL	3.37734298383397e-78	1.33094798366836	0.674	0.566	4.88363795462392e-75	Macrophage_MARCOpos	Canonical
FIKFDTGNL	0.00223543514652625	0.287928683955253	0.571	0.576	1	NK_cells	Canonical
FISEVWKKR	1.12535225625092e-13	1.94012955612938	0.07	0.251	1.62725936253883e-10	Macrophage_MARCOneg	ncRNA
FLADPSAFVAA	0.00213434474550615	0.656732081617804	0.615	0.605	1	Fibroblast	Canonical
FLADPSAFVAA	0.00772906897302916	0.780501530742331	0.503	0.61	1	T_CD8	Canonical
FLADPSAFVAA	3.46746388560049e-26	1.19517345903341	0.062	0.618	5.0139527785783e-23	Treg	Canonical
FLADPSAFVAA	1.34971706375057e-25	0.748460339958945	0.127	0.621	1.95169087418333e-22	Mast_cells	Canonical
FLDESRSTQY	9.70773413324979e-05	1.58819542785453	0.128	0.026	0.140373835566792	Ciliated	Canonical
FLLFPDMEA	1.27727180751795e-201	2.45889810064073	0.786	0.043	1.84693503367096e-198	Macrophage_MARCOpos	Canonical
FLLFPDMEA	1.73638293322753e-09	4.06467273954968	0.018	0.106	2.51080972144701e-06	Mast_cells	Canonical
FLLFPDMEA	3.18341203955789e-15	0.402456101866715	0.28	0.09	4.6032138092007e-12	Macrophage_MARCOneg	Canonical
FLLFPDMEA	0.00094455765421582	1.01356181342389	0.045	0.106	1	Fibroblast	Canonical
FNKPFVFL	2.00550460299411e-19	2.11560592335842	0.312	0.29	2.89995965592948e-16	Monocyte	Canonical
FNKPFVFL	1.94699158631562e-22	1.51158589120405	0.019	0.304	2.81534983381239e-19	T_CD8	Canonical
FNKPFVFL	2.88343893999254e-06	1.1159306872439	0.165	0.301	0.00416945270722921	Macrophage_MARCOneg	Canonical
FNKPFVFL	9.51251221035158e-64	0.379472257413396	0.723	0.254	1.37550926561684e-60	Macrophage_MARCOpos	Canonical
FNKPFVFL	0	0.798346061229557	0.915	0.13	0	Alveolar	Canonical
FPEELTQTF	1.14751814743121e-28	5.20537250087136	0.039	0.114	1.65931124118553e-25	NK_cells	Canonical
FQTILTEIY	6.60288340429707e-23	3.09425838118999	0.191	0.055	9.54776940261357e-20	Vessel	Canonical
FRLLGNVL	8.23719876060463e-14	6.34002432318584	0.1	0.005	1.19109894078343e-10	Treg	Canonical
FRVVPQFVVF	1.420402842574e-35	1.73903029734373	0.596	0.36	2.05390251036201e-32	Macrophage_MARCOpos	Canonical
FRVVPQFVVF	3.09537319306349e-22	3.27565977811837	0.082	0.389	4.47590963716981e-19	Mast_cells	Canonical
FVFLLETGF	0.00232940445895331	1.61913439482479	0.445	0.529	1	T_CD4	ERE
FVFLLETGF	3.70798977105454e-06	1.45014697416727	0.357	0.529	0.00536175320894486	T_CD8	ERE
FVQMMTAK	1.05133770414095e-27	0.82679567586016	0.347	0.105	1.52023432018781e-24	Macrophage_MARCOpos	Canonical
FVQMMTAK	8.23266609225462e-06	0.569309957174415	0.018	0.128	0.0119044351694002	Mast_cells	Canonical
FVQMMTAK	0.00897876115670771	1.88716100705691	0.218	0.123	1	Ciliated	Canonical
FVQMMTAK	1.06457506291881e-11	0.351083148236127	0.075	0.137	1.53937554098059e-08	NK_cells	Canonical
FVRHILSG	2.85311354225439e-36	2.02520631849238	0.442	0.185	4.12560218209985e-33	Macrophage_MARCOpos	Canonical
FVRHILSG	5.32260346213988e-83	2.25393734306417	0.569	0.169	7.69648460625426e-80	Vessel	Canonical
FVRHILSG	9.54611383915758e-22	4.17683689083334	0.676	0.201	1.38036806114219e-18	Muscle	Canonical
FVRHILSG	6.75941963521473e-31	1.40211900532854	0.536	0.188	9.77412079252051e-28	Fibroblast	Canonical
GASQAGMTGY	1.50016095056095e-07	0.407108295189029	0.176	0.005	0.000216923273451113	Muscle	Canonical
GEYLFERL	3.42785216110974e-07	0.335050585530478	0.536	0.763	0.000495667422496469	Mast_cells	Canonical
GEYLFERL	3.36790521265217e-14	0.709218275319396	0.7	0.761	4.86999093749503e-11	Macrophage_MARCOneg	Canonical
GEYLFERL	1.37399940040841e-99	2.13319553436266	0.846	0.749	1.98680313299056e-96	Macrophage_MARCOpos	Canonical
GEYLFERL	2.5516534653292e-16	0.681278418192848	0.709	0.76	3.68969091086602e-13	Monocyte	Canonical
GILLPQPPK	2.96756251150326e-11	5.21398569469356	0.062	0.283	4.29109539163372e-08	Treg	ERE
GILLPQPPK	8.79590384471574e-14	1.68046010406491	0.144	0.288	1.2718876959459e-10	Macrophage_MARCOneg	ERE
GQFGVGFYSAY	1.35961325052467e-15	0.880463040979329	0.264	0.423	1.96600076025867e-12	Mast_cells	Canonical
GQFGVGFYSAY	2.85875020924187e-15	0.812959671088302	0.243	0.431	4.13375280256374e-12	Macrophage_MARCOneg	Canonical
GQFGVGFYSAY	0.00154473425067288	5.5939973251735	0.244	0.42	1	B_cells	Canonical
GQHGETRLY	0.00351444920032003	0.485164927049803	0.225	0.233	1	Vessel	ERE
GQHGETRLY	6.71003440203159e-25	0.299185001310323	0.191	0.243	9.70270974533767e-22	NK_cells	ERE
GQHGETRLY	4.81099951737688e-07	0.573500549617106	0.115	0.241	0.000695670530212696	Macrophage_MARCOneg	ERE
GQHGETRLY	5.94973284060554e-10	0.307950211176359	0.025	0.237	8.60331368751562e-07	Treg	ERE
GQRKPATSY	0.00218087952455269	0.637107953663254	0.564	0.652	1	Fibroblast	Canonical
GQRKPATSY	2.78262238568726e-32	1.04454796193326	0.649	0.648	4.02367196970377e-29	T_CD4	Canonical
GQRKPATSY	6.45762394492604e-06	1.46893792087806	0.522	0.654	0.00933772422436306	T_CD8	Canonical
GQRKPATSY	4.34524688361213e-24	1.41631693197474	0.342	0.671	6.28322699370314e-21	Macrophage_MARCOneg	Canonical
GTMEWIMIK	9.35105057501734e-50	0.5063895893577	0.216	0.034	1.35216191314751e-46	Alveolar	Canonical
GTMEWIMIK	0.00104845337220342	0.861249276588623	0.192	0.069	1	Ciliated	Canonical
GYSNRVVDL	1.18845703449734e-40	1.25339705682132	0.47	0.495	1.71850887188315e-37	NK_cells	Canonical
GYSNRVVDL	1.43643276127049e-20	0.354390292837484	0.038	0.5	2.07708177279713e-17	Treg	Canonical
GYSNRVVDL	6.22567975800833e-06	0.60849246180784	0.547	0.487	0.00900233293008005	Fibroblast	Canonical
GYSNRVVDL	6.28457698447745e-19	0.892441881848913	0.136	0.501	9.08749831955439e-16	Mast_cells	Canonical
GYSNRVVDL	0.000197241157418484	2.34626520650171	0.676	0.488	0.285210713627127	Muscle	Canonical
GYSNRVVDL	5.91805245356756e-16	0.763837420831129	0.519	0.487	8.55750384785869e-13	Vessel	Canonical
HEHPVNKI	1.48234211288542e-31	0.435832720135078	0.2	0.024	2.14346669523231e-28	Macrophage_MARCOpos	Canonical
HLKEDQTEY	4.02497949315839e-19	1.00141115560977	0.428	0.642	5.82012034710703e-16	Macrophage_MARCOneg	Canonical
HLKEDQTEY	2.10386267736266e-09	1.29529627725707	0.497	0.634	3.04218543146641e-06	T_CD8	Canonical
HLKEDQTEY	1.16203598985563e-26	1.82617007593504	0.455	0.633	1.68030404133125e-23	Mast_cells	Canonical
HLKEDQTEY	3.90836347746606e-26	1.78437617273308	0.15	0.639	5.65149358841592e-23	Treg	Canonical
IEAKFYEEV	4.4572974441125e-11	4.48840802562979	0.009	0.115	6.44525210418667e-08	Mast_cells	Canonical
IEAKFYEEV	6.92999691156591e-07	4.23825300817304	0.025	0.114	0.00100207755341243	Treg	Canonical
IEAKFYEEV	0.00512645211870165	1.77642925787014	0.067	0.112	1	B_cells	Canonical
IETFYNTSI	4.99932261059555e-20	4.65037736110617	0.082	0.367	7.22902049492117e-17	Mast_cells	Canonical
IETFYNTSI	1.25748280285083e-33	1.11195592017339	0.331	0.365	1.81832013292229e-30	NK_cells	Canonical
IGKVVQVY	2.53310599147118e-08	0.911189419405781	0.573	0.73	3.66287126366733e-05	T_CD8	Canonical
IGKVVQVY	1.30338807616572e-29	1.99240565974593	0.162	0.736	1.88469915813562e-26	Treg	Canonical
IGKVVQVY	1.46243698949967e-10	0.303306446830229	0.628	0.729	2.11468388681652e-07	Monocyte	Canonical
IGKVVQVY	9.9944923965039e-34	0.896833525025782	0.67	0.728	1.44520360053446e-30	T_CD4	Canonical
IKFDTGNL	0.00724841132417061	2.86092345010331	0.6	0.589	1	B_cells	Canonical
IKFDTGNL	7.96365621195976e-77	1.13548527049125	0.681	0.581	1.15154468824938e-73	Macrophage_MARCOpos	Canonical
ILANTVKPHLY	1.49753581462808e-22	0.820560556290511	0.455	0.702	2.16543678795221e-19	Mast_cells	ERE
ILANTVKPHLY	0.000233438982482699	1.01954051582793	0.577	0.703	0.337552768669983	Monocyte	ERE
ILANTVKPHLY	1.14474583974974e-24	1.03291730006353	0.502	0.709	1.65530248427812e-21	Macrophage_MARCOneg	ERE
ILANTVKPHLY	6.78921684382966e-30	1.01474364167575	0.162	0.707	9.81720755617769e-27	Treg	ERE
ILANTVKPHLY	7.85380710649969e-07	0.897190238069792	0.51	0.703	0.00113566050759986	T_CD8	ERE
ILANTVKPHLY	1.14278896198816e-34	0.438719119245901	0.783	0.673	1.65247283903488e-31	NK_cells	ERE
ILPKVIYRF	6.86491189016254e-27	0.506186311639018	0.171	0.054	9.92666259317504e-24	Alveolar	ERE
IMLEALERV	3.84186847967336e-05	0.61376964570179	0.369	0.422	0.0555534182160768	Vessel	Canonical
IMLEALERV	9.75839675487928e-18	1.94510057902848	0.038	0.426	1.41106417075554e-14	Treg	Canonical
IMLEALERV	0.00677351785567284	2.15686455159372	0.538	0.414	1	Ciliated	Canonical
ISKALVAY	2.40577739850227e-07	0.994090634497663	0.573	0.654	0.000347875411823429	Monocyte	Canonical
ISKALVAY	2.36578956699008e-05	0.362123522347164	0.665	0.645	0.0342093171386766	NK_cells	Canonical
ISKALVAY	3.13038543229167e-27	1.83426179684361	0.155	0.664	4.52653733509376e-24	Mast_cells	Canonical
ISKALVAY	0.00666576202079689	1.00777287086007	0.548	0.653	1	T_CD8	Canonical
ITIKSESTF	1.13588925966863e-134	2.24360937484942	0.488	0.01	1.64249586948084e-131	Macrophage_MARCOpos	Canonical
IYNEALKG	2.45729005952268e-17	1.38471870488379	0.693	0.574	3.5532414260698e-14	Fibroblast	Canonical
IYNEALKG	5.93592766127006e-21	0.912001257424747	0.112	0.591	8.58335139819651e-18	Treg	Canonical
IYNEALKG	0.000365016215149867	0.427433438199884	0.465	0.588	0.527813447106707	Macrophage_MARCOneg	Canonical
IYNEALKG	2.19609804084406e-06	0.44742852648495	0.607	0.578	0.00317555776706051	Monocyte	Canonical
IYNEALKG	3.08715748598603e-13	2.39833549725711	0.872	0.573	4.46402972473579e-10	Ciliated	Canonical
KEFEGKTLV	5.10378585707836e-11	2.81898048293031	0.267	0.138	7.38007434933531e-08	Macrophage_MARCOpos	Canonical
KESTLHLVL	3.83289363810023e-24	0.585842561182799	0.262	0.77	5.54236420069293e-21	Treg	Canonical
KESTLHLVL	3.11701635572421e-36	0.890069623607351	0.684	0.766	4.5072056503772e-33	T_CD4	Canonical
KESTLHLVL	3.12817046284231e-17	1.2622980988458	0.58	0.767	4.52333448926998e-14	T_CD8	Canonical
KESTLHLVL	1.99283590076994e-54	0.702400382190161	0.861	0.733	2.88164071251334e-51	NK_cells	Canonical
KEVEQFTQV	1.68013379008011e-07	5.43097997825727	0.041	0.123	0.000242947346045584	Macrophage_MARCOneg	Canonical
KFIDTTSKF	6.99640040688857e-35	1.17129200739132	0.67	0.707	1.01167949883609e-31	T_CD4	Canonical
KFIDTTSKF	4.13027411378257e-16	1.06014579929819	0.336	0.715	5.97237636852959e-13	Mast_cells	Canonical
KFIDTTSKF	1.11538184965084e-28	1.69749150039061	0.138	0.716	1.61284215459512e-25	Treg	Canonical
KIYEGQVEV	3.04521659561463e-08	5.56544720048944	0.038	0.143	4.40338319725875e-05	Monocyte	Canonical
KLDPFLTPY	8.357860042027e-30	0.275835466180426	0.178	0.048	1.2085465620771e-26	Alveolar	ERE
KLPEHLGEY	1.70143896097918e-05	6.0643494377953	0.168	0.12	0.0246028073757589	Macrophage_MARCOpos	ncRNA
KNLQTVNVDEN	1.49088683334876e-32	0.988316367524389	0.169	0.557	2.15582236102231e-29	Macrophage_MARCOneg	Canonical
KNLQTVNVDEN	2.59688446300032e-05	2.28897698636845	0.439	0.534	0.0375509493349846	T_CD8	Canonical
KNLQTVNVDEN	1.84899825592719e-27	3.84862918268532	0.062	0.541	2.67365147807071e-24	Treg	Canonical
KTYGEIFEK	1.35758380022601e-20	1.32985983441151	0.106	0.339	1.96306617512681e-17	T_CD4	Canonical
KTYGEIFEK	0.00610220210117182	1.94366141618019	0.231	0.322	1	Monocyte	Canonical
LASVSTVLTSK	3.80881184170829e-05	1.64661919524994	0.1	0.012	0.0550754192311019	Treg	Canonical
LAVASFPKKQE	6.06940063497201e-20	0.913125683744513	0.062	0.535	8.77635331816952e-17	Treg	Canonical
LAVASFPKKQE	7.55440757584789e-10	0.666356397862081	0.431	0.534	1.0923673354676e-06	T_CD4	Canonical
LDFGSLSNL	2.03470860282626e-22	0.350203909941694	0.245	0.714	2.94218863968677e-19	Mast_cells	Canonical
LDFGSLSNL	6.72931659810447e-28	0.366597804471239	0.112	0.713	9.73059180085907e-25	Treg	Canonical
LDFGSLSNL	3.46836094238775e-07	0.646718269881562	0.554	0.706	0.000501524992269269	T_CD8	Canonical
LDFGSLSNL	7.61012437408679e-34	1.09606142519233	0.676	0.702	1.10042398449295e-30	T_CD4	Canonical
LDFGSLSNL	0.00710149511065756	1.27765760235577	0.667	0.7	1	B_cells	Canonical
LEEVQSLPLPL	6.72414896798024e-19	6.41447624422008	0.013	0.116	9.72311940769943e-16	Treg	Canonical
LPRPPNVLGL	9.68551844670238e-16	0.665066468622255	0.059	0.102	1.40052596739316e-12	NK_cells	ERE
LTELPDWSY	3.90448605293575e-26	0.411479759582934	0.035	0.107	5.64588683254509e-23	NK_cells	Canonical
LVGLFEDTNL	2.44369460966763e-60	1.43616273833534	0.357	0.36	3.53358240557939e-57	NK_cells	Canonical
LVGLFEDTNL	1.00216060749284e-14	0.575156769243219	0.038	0.367	1.44912423843464e-11	Treg	Canonical
LVGLFEDTNL	1.73294606487867e-05	0.365606279322066	0.334	0.362	0.0250584000981456	Vessel	Canonical
LVVRHQLLKT	5.39469048924744e-144	0.54502611642599	0.923	0.476	7.8007224474518e-141	Alveolar	Canonical
MAHMASKE	2.45760052041991e-08	2.5071883294709	0.587	0.544	3.55369035252718e-05	Fibroblast	Canonical
MAHMASKE	5.64633226181616e-28	1.60008354287493	0.025	0.558	8.16459645058616e-25	Treg	Canonical
MAHMASKE	2.37112699157317e-20	0.365140637153438	0.562	0.544	3.42864962981481e-17	Vessel	Canonical
MAHMASKE	3.19059059365703e-18	0.8833283386654	0.284	0.565	4.61359399842807e-15	Macrophage_MARCOneg	Canonical
MAHMASKE	0.00075430582716837	1.49316443391465	0.676	0.545	1	Muscle	Canonical
MIRLPQPPK	7.29131369651648e-08	1.34108077495079	0.078	0.198	0.000105432396051628	Macrophage_MARCOneg	ERE
MIRLPQPPK	4.86424544309068e-11	3.52725613417974	0.267	0.183	7.03369891070912e-08	Macrophage_MARCOpos	ERE
MQKEITAL	9.25048297901003e-41	6.12043608255367	0.647	0.021	1.33761983876485e-37	Muscle	Canonical
MRFLAATFL	2.19148978416672e-31	0.260725027373995	0.101	0.009	3.16889422790508e-28	Alveolar	Canonical
MRYVASYL	2.51553216168036e-33	3.59271310843998	0.048	0.151	3.6374595057898e-30	NK_cells	Canonical
MRYVASYLL	8.53009522831624e-33	3.59861301565197	0.048	0.149	1.23345177001453e-29	NK_cells	Canonical
MTVEPNPFQR	9.92045865834581e-13	4.38470764009788	0.009	0.141	1.4344983219968e-09	Mast_cells	ncRNA
MTVEPNPFQR	2.3589324348335e-26	0.670025295893423	0.085	0.149	3.41101630076924e-23	NK_cells	ncRNA
NALAHKYH	1.93111426921909e-11	5.76086424067769	0.1	0.012	2.7923912332908e-08	Treg	Canonical
NVIRDAVTY	1.05194317581027e-09	3.97457537217316	0.053	0.186	1.52110983222165e-06	Macrophage_MARCOneg	Canonical
NYIEFTRIL	1.59096060222186e-15	1.30420423824023	0.466	0.429	2.3005290308128e-12	Vessel	Canonical
NYIEFTRIL	4.8481010949211e-67	2.27693262918628	0.478	0.422	7.0103541832559e-64	NK_cells	Canonical
PENFRLLGNVL	4.0032654170543e-13	5.83864023602139	0.1	0.004	5.78872179306052e-10	Treg	Canonical
PKFEVIEKPQA	8.74939376838622e-16	2.52867411746876	0.05	0.408	1.26516233890865e-12	Treg	Canonical
PKFEVIEKPQA	0.00074525977431338	0.436834770945847	0.299	0.408	1	Monocyte	Canonical
PKFEVIEKPQA	7.19540287471173e-09	1.32604892809023	0.397	0.401	1.04045525568332e-05	Vessel	Canonical
PKFEVIEKPQA	3.37847861974156e-27	0.729072921952023	0.681	0.376	4.8852800841463e-24	Macrophage_MARCOpos	Canonical
PRIASNAGSIA	0.000646927360348334	3.06963351594986	0.278	0.396	0.935456963063691	Monocyte	Canonical
PRIASNAGSIA	8.80888546505945e-54	1.58322913958478	0.202	0.433	1.2737648382476e-50	NK_cells	Canonical
PRKIEEIKDF	1.54399786431429e-21	2.67581406278018	0.218	0.509	2.23262091179846e-18	Macrophage_MARCOneg	Canonical
PRKIEEIKDF	6.75404035949518e-07	3.05534605131402	0.325	0.496	0.000976634235983002	T_CD8	Canonical
QENTQTPTV	4.46552534670886e-31	0.421639240186993	0.198	0.58	6.45714965134101e-28	Macrophage_MARCOneg	Canonical
QENTQTPTV	3.40668697583784e-06	1.17503337573685	0.614	0.547	0.00492606936706152	T_CD4	Canonical
QENTQTPTV	1.01984932109505e-27	1.9502279051003	0.025	0.566	1.47470211830344e-24	Treg	Canonical
QENTQTPTV	2.68305386790369e-27	2.67882382503347	0.127	0.567	3.87969589298874e-24	Mast_cells	Canonical
QENTQTPTV	2.53760273582096e-06	2.16072511461423	0.363	0.562	0.0036693735559971	T_CD8	Canonical
QEVNFQEYV	5.33366026038591e-10	0.259273435738574	0.311	0.622	7.71247273651802e-07	B_cells	Canonical
QEVNFQEYV	3.92429601339434e-05	0.817010454147526	0.502	0.626	0.0567453203536821	Macrophage_MARCOneg	Canonical
QEVNFQEYV	4.80948607675251e-14	0.34340766982557	0.357	0.63	6.95451686698413e-11	T_CD8	Canonical
QEVNFQEYV	1.11673746508499e-06	0.334486973483637	0.821	0.613	0.0016148023745129	Ciliated	Canonical
QEVNFQEYV	0.00202925784209359	0.572029149069685	0.624	0.617	1	Monocyte	Canonical
QEVNFQEYV	1.56832011220659e-19	1.31679224394408	0.721	0.612	2.26779088225074e-16	Fibroblast	Canonical
QEVNFQEYV	6.70118779260705e-19	1.39271032848692	0.15	0.628	9.68991754810979e-16	Treg	Canonical
QPLQKHAKL	0.00840301777945993	3.25602782395601	0.051	0.106	1	Monocyte	ERE
QPLQKHAKL	1.0080737095236e-10	0.741634515141573	0.164	0.101	1.45767458397112e-07	Mast_cells	ERE
QTELSQLLK	0.000904118114102732	2.56132102990002	0.572	0.519	1	T_CD4	ncRNA
QTELSQLLK	3.04431787196848e-13	0.439607513900329	0.519	0.525	4.40208364286643e-10	Vessel	ncRNA
QVQAAQFAK	1.14980145925724e-06	0.955429113983791	0.141	0.165	0.00166261291008598	Vessel	Canonical
QVQAAQFAK	7.27339264335179e-06	3.1287704828838	0.082	0.168	0.0105173257622867	Macrophage_MARCOneg	Canonical
RDALKTEF	3.77764492452323e-28	0.629946420662495	0.309	0.597	5.46247456086059e-25	Macrophage_MARCOneg	Canonical
RDALKTEF	3.06503864546169e-28	3.07768671102409	0.075	0.589	4.4320458813376e-25	Treg	Canonical
REAEFTKSI	1.01703893785184e-15	2.3248504339673	0.274	0.151	1.47063830413376e-12	Macrophage_MARCOpos	Canonical
REAEFTKSI	0.000157829403131107	3.57469358168116	0.077	0.167	0.22822131692758	Monocyte	Canonical
REYQDLLNV	7.10824642031068e-10	2.27358977617761	0.138	0.068	1.02785243237692e-06	Vessel	Canonical
REYQDLLNV	3.42074480447721e-79	0.306130658862668	0.428	0.043	4.94639698727405e-76	Macrophage_MARCOpos	Canonical
RLYVDTIKVSK	4.0110416897158e-23	0.800466421607226	0.658	0.683	5.79996628332905e-20	T_CD4	ncRNA
RLYVDTIKVSK	8.31047615347326e-08	0.860465590910549	0.529	0.687	0.000120169485179223	T_CD8	ncRNA
RPRDPPASA	0.00998716143960422	5.05976056346683	0.154	0.197	1	Monocyte	ERE
RPRDPPASA	0.00236011188924169	1.73998858363687	0.14	0.197	1	T_CD8	ERE
RQVPEHLGP	0.00417875440557569	2.15850353306485	0.478	0.605	1	T_CD8	ncRNA
RQVPEHLGP	2.07717403847016e-114	1.71341176678555	0.85	0.574	3.00359365962785e-111	Vessel	ncRNA
RQVPEHLGP	5.16376438189499e-41	1.41669106138718	0.193	0.629	7.46680329622016e-38	Macrophage_MARCOneg	ncRNA
RTLSDYNIQK	6.94370407400658e-22	0.412282563853159	0.461	0.766	1.00405960910135e-18	Macrophage_MARCOneg	Canonical
RTLSDYNIQK	3.31249653281447e-14	0.408184565896185	0.554	0.754	4.78986998644972e-11	T_CD8	Canonical
RTLSDYNIQK	3.90480352449983e-21	0.801590808397656	0.673	0.753	5.64634589642676e-18	T_CD4	Canonical
RTLSDYNIQK	2.76184645694696e-14	0.359077189399557	0.427	0.756	3.99362997674531e-11	Mast_cells	Canonical
RTLSDYNIQK	1.33199399333851e-61	1.06731240258205	0.857	0.718	1.92606331436749e-58	NK_cells	Canonical
RVFDKDGNGY	6.35305561512535e-10	0.793964121598067	0.082	0.128	9.18651841947125e-07	NK_cells	Canonical
RVFDKDGNGY	0.000767426601938748	1.14832611332563	0.147	0.116	1	Vessel	Canonical
RVFDKDGNGY	1.8512930789891e-34	0.30066728807071	0.358	0.098	2.67696979221824e-31	Macrophage_MARCOpos	Canonical
RVSHLTSSV	3.8238395492478e-05	6.44755951202755	0.229	0.216	0.0552927198821231	Fibroblast	ncRNA
SDGLAHLDNL	3.31829911365118e-10	1.1629909018146	0.1	0.002	4.7982605183396e-07	Treg	Canonical
SDYPPLGRF	7.22688139663065e-19	6.76611701251348	0.027	0.253	1.04500704995279e-15	Mast_cells	Canonical
SESLFVSNHAY	5.71111954955908e-07	2.33935377676522	0.146	0.284	0.000825827886866244	T_CD8	Canonical
SESLFVSNHAY	1.56970362442649e-17	2.76552919831664	0.018	0.286	2.2697914409207e-14	Mast_cells	Canonical
SESLFVSNHAY	1.47443218419243e-21	3.39835365398103	0.025	0.283	2.13202893834226e-18	Treg	Canonical
SESLFVSNHAY	4.72113333322042e-06	1.16290100134029	0.174	0.288	0.00682675879983672	T_CD4	Canonical
SFDKAKLK	3.7507146641261e-13	2.90203626923196	0.296	0.415	5.42353340432634e-10	Macrophage_MARCOneg	Canonical
SFDKAKLK	8.04974632519707e-47	1.411775754266	0.575	0.39	1.1639933186235e-43	Vessel	Canonical
SGFLLFPDMEA	1.9560508813457e-201	3.00057097672898	0.782	0.041	2.82844957442588e-198	Macrophage_MARCOpos	Canonical
SGFLLFPDMEA	4.11984381241509e-07	2.29070689944432	0.009	0.104	0.000595729415275222	Mast_cells	Canonical
SGFLLFPDMEA	1.26059502857765e-11	0.600876413550353	0.012	0.111	1.82282041132328e-08	T_CD4	Canonical
SGFLLFPDMEA	1.33341159002197e-15	0.826831925130742	0.28	0.088	1.92811315917177e-12	Macrophage_MARCOneg	Canonical
SGFLLFPDMEA	0.00139610573413653	1.60391252963585	0.045	0.104	1	Fibroblast	Canonical
SLADLQNDEV	1.1714370773587e-51	0.615119894779673	0.187	0.022	1.69389801386068e-48	Alveolar	Canonical
SLAQYLINV	0.00723509273087071	5.8368751681633	0.118	0.103	1	Muscle	Canonical
SLDALITHV	2.45706176718334e-52	2.41183633601961	0.229	0.001	3.55291131534711e-49	Fibroblast	Canonical
SLFVSNHAY	4.90372078099819e-05	1.13806328490517	0.192	0.299	0.0709078024932338	T_CD4	Canonical
SLFVSNHAY	3.34080312719697e-18	2.73603019587056	0.018	0.298	4.83080132192681e-15	Mast_cells	Canonical
SLFVSNHAY	2.21757112985029e-07	2.31683091408411	0.153	0.295	0.000320660785376352	T_CD8	Canonical
SLFVSNHAY	5.42333469852486e-22	3.36823589015987	0.025	0.295	7.84214197406694e-19	Treg	Canonical
SPLTKSISL	7.664327350496e-07	2.24368957128877	0.041	0.105	0.00110826173488172	Vessel	Canonical
SPLTKSISL	4.07340602125729e-65	0.300819481728112	0.285	0.05	5.89014510673804e-62	Alveolar	Canonical
SRISLPLPNF	1.55351937668749e-08	1.49145728259473	0.203	0.101	2.24638901869012e-05	Vessel	Canonical
SRISLPLPNF	2.28248700847171e-06	1.4538461059461	0.082	0.112	0.00330047621425009	Mast_cells	Canonical
SRISLPLPNF	0.00825469042763249	1.92853386620553	0.091	0.112	1	Macrophage_MARCOneg	Canonical
SRISLPLPNF	4.02091740533009e-100	1.36594165146789	0.586	0.069	5.81424656810731e-97	Macrophage_MARCOpos	Canonical
SSASQLPSK	9.48063105006594e-102	1.05216892404551	0.242	0.01	1.37089924983953e-98	Alveolar	ERE
SSASQLPSK	2.2902631055479e-17	3.32754656032018	0.321	0.052	3.31172045062226e-14	Ciliated	ERE
SSLNLRETNL	3.67924900898816e-106	1.34721672090976	0.625	0.076	5.32019406699688e-103	Macrophage_MARCOpos	Canonical
SSLNLRETNL	0.00271035556209987	1.95575517782506	0.115	0.121	1	Macrophage_MARCOneg	Canonical
SSLNLRETNL	0.00821760607579234	1.03772355887713	0.109	0.121	1	Mast_cells	Canonical
SSLNLRETNL	0.00669456518283635	1.07724291234859	0.201	0.116	1	Fibroblast	Canonical
SSLNLRETNL	9.13590161831308e-07	0.479236978850695	0.235	0.113	0.00132105137400807	Monocyte	Canonical
SSLNLRETNL	2.72919063950706e-08	1.57320744583007	0.209	0.112	3.94640966472721e-05	Vessel	Canonical
SSLNLRETNLD	0.00344287841947342	1.90888182783388	0.115	0.12	1	Macrophage_MARCOneg	Canonical
SSLNLRETNLD	0.00964782072560597	1.08061040487124	0.109	0.12	1	Mast_cells	Canonical
SSLNLRETNLD	0.0054720548292679	1.14346886275165	0.201	0.115	1	Fibroblast	Canonical
SSLNLRETNLD	1.90469071629064e-106	1.17519779807881	0.621	0.075	2.75418277575627e-103	Macrophage_MARCOpos	Canonical
SSLNLRETNLD	1.90125724327704e-08	1.65108280546215	0.203	0.111	2.7492179737786e-05	Vessel	Canonical
SSLNLRETNLD	2.75241901384821e-06	0.51428075621885	0.226	0.112	0.00397999789402451	Monocyte	Canonical
SSNSYAIKK	7.22918502828121e-71	0.650605962808807	0.642	0.546	1.04534015508946e-67	Macrophage_MARCOpos	Canonical
SSNSYAIKK	1.33195774928064e-13	1.79864754661485	0.41	0.564	1.92601090545981e-10	Monocyte	Canonical
SSNSYAIKK	1.36740643181402e-32	0.685330796347454	0.025	0.567	1.97726970040307e-29	Treg	Canonical
SSSFIILSK	5.55619661500488e-11	1.06118802526293	0.316	0.312	8.03426030529706e-08	Vessel	ncRNA
SSSFIILSK	1.5627776629055e-46	0.276276095844145	0.152	0.352	2.25977650056136e-43	NK_cells	ncRNA
SSSFIILSK	2.04919743925367e-16	0.968915874056495	0.107	0.328	2.96313949716081e-13	Macrophage_MARCOneg	ncRNA
STDKFKTDFY	5.12892775667264e-05	0.450731122195801	0.14	0.054	0.0741642953614864	Fibroblast	Canonical
STFQQMWISK	1.61604720395664e-45	7.41518302307663	0.676	0.039	2.3368042569213e-42	Muscle	Canonical
STNPFRPQK	4.33145288903307e-158	0.859123461688974	0.614	0.116	6.26328087754182e-155	Alveolar	Canonical
STNPFRPQK	8.05008757945815e-15	0.545941075744717	0.074	0.23	1.16404266398965e-11	Macrophage_MARCOneg	Canonical
STVLTSKY	5.16893875946043e-05	1.46741654019054	0.1	0.012	0.0747428544617978	Treg	Canonical
SVASISLTK	2.59884828691216e-07	0.42723749203933	0.188	0.261	0.000375793462287498	Vessel	ncRNA
SVASISLTK	8.82044248488834e-64	1.35010116439965	0.173	0.274	1.27543598331485e-60	NK_cells	ncRNA
SVLNLVIVK	9.54609843728216e-135	0.586769055816763	0.683	0.21	1.380365834031e-131	Alveolar	Canonical
SVLNLVIVK	1.69027453694329e-25	2.26426214859942	0.053	0.326	2.44413698041999e-22	Macrophage_MARCOneg	Canonical
SVLNLVIVK	4.50174495812045e-09	1.80652001439881	0.395	0.298	6.50952320944218e-06	T_CD4	Canonical
SVSTVLTSKY	4.91354890673209e-05	1.48081837391207	0.1	0.012	0.0710499171913461	Treg	Canonical
SVSTVLTSKYR	4.89010244319539e-05	1.35438360044253	0.1	0.012	0.0707108813286054	Treg	Canonical
TEFTPTEKDE	2.90832218084606e-08	0.512588723457827	0.144	0.112	4.2054338735034e-05	Vessel	Canonical
TEFTPTEKDE	1.17667798333229e-13	3.53340026531434	0.142	0.108	1.70147636389849e-10	NK_cells	Canonical
TEIEGSKLV	3.38321134883049e-12	4.601443203948	0.009	0.103	4.89212361040889e-09	Mast_cells	Canonical
TEIEGSKLV	3.37564506843497e-14	1.82400034153429	0.049	0.112	4.88118276895697e-11	NK_cells	Canonical
TGGKILGFFF	5.0258349445376e-08	1.69705667771412	0.547	0.646	7.26735732980137e-05	Monocyte	Canonical
TGGKILGFFF	2.04906908390698e-39	1.08599410478681	0.655	0.637	2.9629538953295e-36	T_CD4	Canonical
TGGKILGFFF	1.33205427223182e-25	2.5846121039566	0.173	0.654	1.92615047764721e-22	Mast_cells	Canonical
TILLPQPPK	5.92325278352754e-35	1.45991963757962	0.483	0.498	8.56502352498082e-32	NK_cells	ERE
TILLPQPPK	2.98635151647458e-08	0.743990760211182	0.438	0.501	4.31826429282224e-05	Vessel	ERE
TILLPQPPK	3.99376685474084e-05	1.47994318087917	0.35	0.502	0.0577498687195526	T_CD8	ERE
TNNLRPKKKVK	1.02224140978793e-12	1.16166823524342	0.628	0.591	1.47816107855335e-09	T_CD4	Canonical
TNNLRPKKKVK	2.76928216752283e-18	2.11650782176986	0.598	0.594	4.00438201423802e-15	NK_cells	Canonical
TVLTSKYR	5.07944494121572e-05	1.35909431499147	0.1	0.012	0.0734487738499793	Treg	Canonical
TYGEIFEKF	0.00536875026524061	1.97189494998946	0.226	0.322	1	Monocyte	Canonical
TYGEIFEKF	1.88013941042267e-20	1.35595446203146	0.106	0.338	2.71868158747117e-17	T_CD4	Canonical
VAHVDDMPNAL	2.30467688458127e-09	0.258675492744513	0.1	0.005	3.33256277510452e-06	Treg	Canonical
VDDMPNALSAL	1.61494072005428e-09	0.300905844219058	0.1	0.005	2.33520428119848e-06	Treg	Canonical
VEKIDFDSV	2.47008590724118e-11	0.457456840001875	0.231	0.29	3.57174422187074e-08	Vessel	Canonical
VFDEAIRAV	5.75434572484659e-26	0.25935409337979	0.253	0.061	8.32078391812817e-23	Macrophage_MARCOpos	Canonical
VGLFEDTNL	7.84923049769695e-15	0.479208013509189	0.038	0.371	1.13499872996698e-11	Treg	Canonical
VGLFEDTNL	3.10781805093982e-05	0.29802843742582	0.338	0.366	0.0449390490165898	Vessel	Canonical
VGLFEDTNL	6.21213319392437e-60	1.53754302095116	0.363	0.364	8.98274459841464e-57	NK_cells	Canonical
VLIDVGTGY	2.56279278515103e-28	4.57498960300247	0.091	0.4	3.70579836732838e-25	Mast_cells	Canonical
VLIDVGTGY	3.365012138025e-09	2.88390096722346	0.416	0.388	4.86580755158415e-06	T_CD4	Canonical
VLLERLENT	0.00236537443842631	0.724130326613896	0.036	0.114	1	Mast_cells	ncRNA
VLLERLENT	3.10964712479391e-20	1.44125878000738	0.069	0.122	4.496549742452e-17	NK_cells	ncRNA
VLLERLENT	0.00370365339049565	0.42688099753025	0.083	0.113	1	T_CD8	ncRNA
VLLESEQF	3.83229879073263e-24	0.734171393960817	0.048	0.106	5.54150405139938e-21	NK_cells	Canonical
VLLESEQF	0.00693977004353642	0.802287526611605	0.106	0.093	1	Vessel	Canonical
VLLESEQFL	0.00813075622789337	0.833575131908182	0.106	0.089	1	Vessel	Canonical
VLLESEQFL	8.35236381836865e-23	0.652612157413261	0.043	0.102	1.20775180813611e-19	NK_cells	Canonical
VNLPINGNGKQ	0.00182731834553325	6.09101396183504	0.289	0.358	1	B_cells	Canonical
VNLPINGNGKQ	1.50898200033064e-12	1.33685435801197	0.577	0.352	2.18198797247811e-09	Ciliated	Canonical
VSTVLTSKY	5.1231525465147e-05	1.46970334838971	0.1	0.012	0.0740807858226025	Treg	Canonical
VTYNGVDNNK	0.00032892026100698	1.67435841507006	0.123	0.045	0.475618697416093	Fibroblast	Canonical
VTYVPVTTF	3.79594298760798e-07	0.982280883836714	0.535	0.648	0.000548893356008114	T_CD8	Canonical
VTYVPVTTF	5.11060313685675e-14	0.963096410484281	0.521	0.652	7.38993213589486e-11	Monocyte	Canonical
VTYVPVTTFK	2.69706134716911e-12	1.08905158239059	0.509	0.642	3.89995070800653e-09	Monocyte	Canonical
VTYVPVTTFK	2.90083602239657e-07	0.99278022069186	0.516	0.639	0.000419460888838544	T_CD8	Canonical
VTYVPVTTFK	7.47142433971585e-26	0.292608095178561	0.145	0.649	1.08036795952291e-22	Mast_cells	Canonical
VVIQENGSL	1.05129375865133e-25	3.34330299391934	0.025	0.505	1.52017077500983e-22	Treg	Canonical
VVIQENGSL	0.000121287837101529	1.3763237955579	0.555	0.487	0.175382212448811	T_CD4	Canonical
VVIQENGSL	3.27166144808509e-126	0.43280374229061	0.873	0.395	4.73082245393103e-123	Alveolar	Canonical
VVIQENGSL	2.85342625388379e-22	2.889497653642	0.1	0.506	4.12605436311596e-19	Mast_cells	Canonical
VVLLPQPPK	1.4273253874333e-16	0.914962406429668	0.1	0.108	2.06391251022855e-13	NK_cells	ERE
VVLLPQPPK	6.8631142666773e-10	0.516637146233545	0.025	0.113	9.92406322961538e-07	Macrophage_MARCOneg	ERE
VVRHQLLKT	6.3434304799225e-05	0.25262678502975	0.401	0.578	0.0917260047396793	T_CD8	Canonical
VVRHQLLKT	1.90960245370917e-143	0.507114392431221	0.924	0.478	2.76128514806347e-140	Alveolar	Canonical
WSVDPLDR	1.80104816261124e-15	1.15622436822042	0.268	0.065	2.60431564313585e-12	Fibroblast	Canonical
WSVDPLDR	0.00226325311442305	0.921793991008086	0.1	0.073	1	Vessel	Canonical
WSVDPLDR	3.32233065327326e-61	0.608004895856525	0.379	0.049	4.80409012463313e-58	Macrophage_MARCOpos	Canonical
YDEIKKYT	7.02205063003208e-06	4.91792131451456	0.121	0.225	0.0101538852110264	T_CD4	Canonical
YEALLNIKV	3.86542012693965e-138	1.00520930627245	0.331	0.014	5.58939750355473e-135	Alveolar	Canonical
YEALLNIKV	7.85027231863804e-09	2.18569260399685	0.295	0.074	1.13514937727506e-05	Ciliated	Canonical
YEIEETETV	3.65752967877267e-37	2.11862060253045	0.268	0.015	5.28878791550529e-34	Fibroblast	Canonical
YEIEETETV	6.22964779537227e-16	1.86094379797524	0.122	0.018	9.00807071210831e-13	Vessel	Canonical
YEIEETETV	0.000150543871972777	1.52065502516526	0.206	0.026	0.217686438872635	Muscle	Canonical
YEYKFGFEL	4.84603226655488e-28	1.83337368659484	0.185	0.181	7.00736265743835e-25	NK_cells	Canonical
YEYKFGFEL	1.94407887640917e-10	1.86150831021627	0.25	0.175	2.81113805528766e-07	Vessel	Canonical
YIADKKDVYE	2.05537638081727e-23	4.06927877347372	0.022	0.111	2.97207424666177e-20	NK_cells	Canonical
YIADKKDVYE	0.00871375059854858	0.386292962111218	0.205	0.091	1	Ciliated	Canonical
YLGEFSITY	2.37898180752067e-05	2.11181786482164	0.446	0.594	0.0344000769367489	T_CD8	Canonical
YLGEFSITY	3.1026030548509e-09	0.578609065659823	0.529	0.601	4.48636401731441e-06	NK_cells	Canonical
YLRKIKARKGK	3.72423633409237e-129	1.86695534758803	0.866	0.381	5.38524573909757e-126	Alveolar	Canonical
YLRKIKARKGK	1.78333021343702e-25	0.336101852263893	0.347	0.513	2.57869548862992e-22	NK_cells	Canonical
YLVGLFEDTNL	1.32470114199707e-14	0.594240610929402	0.038	0.364	1.91551785132777e-11	Treg	Canonical
YLVGLFEDTNL	1.42644134288957e-60	1.42038798057103	0.351	0.358	2.06263418181832e-57	NK_cells	Canonical
YLVGLFEDTNL	2.0486638632538e-05	0.376154947650801	0.331	0.359	0.0296236794626499	Vessel	Canonical
YQFTGIKKY	7.80334354073728e-11	3.0688446695562	0.23	0.414	1.12836347599061e-07	T_CD4	Canonical
YQKVVAGVA	2.01585726638143e-09	4.94043389017444	0.1	0.013	2.91492960718755e-06	Treg	Canonical
YQKVVAGVAN	3.31924369689411e-09	4.86532842476849	0.1	0.012	4.79962638570889e-06	Treg	Canonical
YQKVVAGVANA	3.50631806240309e-09	4.78415726061319	0.1	0.012	5.07013591823487e-06	Treg	Canonical
YSDLNTQRPY	2.33968792351682e-78	1.43721525369089	0.772	0.225	3.38318873740531e-75	Macrophage_MARCOpos	Canonical
YSDLNTQRPY	3.25791102963552e-99	1.60207551088878	0.607	0.187	4.71093934885295e-96	NK_cells	Canonical
YSDLNTQRPY	1.05357705017264e-21	0.499581990253525	0.556	0.249	1.52347241454964e-18	Monocyte	Canonical
YSDLNTQRPY	1.98338188944524e-36	0.323940287464737	0.024	0.296	2.86797021213781e-33	T_CD4	Canonical
YSDLNTQRPY	4.13494591522725e-05	0.804435300055943	0.358	0.263	0.059791317934186	Macrophage_MARCOneg	Canonical
YTAVVPLVY	7.29306167077344e-25	9.09428555254067	0.311	0.003	1.05457671759384e-21	B_cells	Canonical
YVSKGLENID	3.1530784819569e-06	0.446589626601361	0.344	0.413	0.00455935148490968	Vessel	Canonical
YVSKGLENID	5.82072059801354e-05	1.00182193755525	0.551	0.404	0.0841676198472758	Ciliated	Canonical
YVSKGLENID	0.000336585530837433	0.250136575266361	0.291	0.415	0.486702677590928	Monocyte	Canonical
YVSKGLENID	6.03637224709788e-48	0.489134974729818	0.288	0.436	8.72859426930353e-45	NK_cells	Canonical
YVSKGLENID	2.06355969011365e-16	2.66569399825068	0.05	0.415	2.98390731190434e-13	Treg	Canonical
