## Supplementary Table 5 for "BamQuery: a proteogenomic tool for the genome-wide exploration of the immunopeptidome"

AAIAASRSV	Neoantigen	dbPepNeo
AAKAALEDF	Neoantigen	dbPepNeo
AASRSVVM	Neoantigen	dbPepNeo
ACDPHSGHFV	Neoantigen	NEPdb
AEAERLDVKAI	Neoantigen	dbPepNeo
AEETPPFSNY	Neoantigen	dbPepNeo
AEHSLQVAY	Neoantigen	NEPdb
AEPINIQTW	Neoantigen	NEPdb
AERLDVKAI	Neoantigen	dbPepNeo
AEWRNGSTSSL	Neoantigen	dbPepNeo
AFGSAHLFR	Neoantigen	NEPdb
AGQHIAKSLF	Neoantigen	NEPdb
ALDPHSGHFV	Neoantigen	NEPdb
ALIHHNTYL	Neoantigen	NEPdb
ALLETPSLLL	Neoantigen	NEPdb
ALQSRLQAL	Neoantigen	dbPepNeo
ALSPVIPHI	Neoantigen	NEPdb
ALVSGNQQL	Neoantigen	dbPepNeo
ALYGFVPVL	Neoantigen	NEPdb
AMFWSVPTV	Neoantigen	dbPepNeo
APARLERRHSA	Neoantigen	NEPdb
APFPLGDSAL	Neoantigen	dbPepNeo
AQFAGKDQTY	Neoantigen	dbPepNeo
AQQITKTEV	Neoantigen	NEPdb
ASADGTVKLW	Neoantigen	dbPepNeo
ASGNHHVW	Neoantigen	dbPepNeo
ASNASSAAK	Neoantigen	NEPdb
ASWVVPIDIK	Neoantigen	dbPepNeo
ATIVPELNEI	Neoantigen	dbPepNeo
ATPSLHTSV	Neoantigen	dbPepNeo
AVDDGKLTV	Neoantigen	dbPepNeo
AVGSYVYSV	Neoantigen	NEPdb
AVIDAYTEI	Neoantigen	dbPepNeo
AVSKPGLDYEL	Neoantigen	dbPepNeo
CILGKLFTK	Neoantigen	NEPdb
CILGKLFTKK	Neoantigen	NEPdb
CLFPQTLAA	Neoantigen	dbPepNeo
CLNEYHLFL	Neoantigen	dbPepNeo
CVRVSGQGL	Neoantigen	NEPdb
CYMEAVAL	Neoantigen	NEPdb
DANSFLQSV	Neoantigen	dbPepNeo
DEERIPVL	Neoantigen	dbPepNeo
DENITTIQF	Neoantigen	dbPepNeo
DFATPSLHTSV	Neoantigen	dbPepNeo
DGVGKSAL	Neoantigen	dbPepNeo
DHFETIIKY	Neoantigen	dbPepNeo
DIFQVVKAI	Neoantigen	dbPepNeo
DISEYRVEHL	Neoantigen	dbPepNeo
DLAGGTFDV	Neoantigen	dbPepNeo
DLAGGTFDVS	Neoantigen	dbPepNeo
DMKARQKALV	Neoantigen	NEPdb
DMNQVLHAY	Neoantigen	dbPepNeo
DPEEVLVTV	Neoantigen	dbPepNeo
DSPDGSNGL	Neoantigen	dbPepNeo
DTSPVAVAL	Neoantigen	dbPepNeo
DTVEYPYTSF	Neoantigen	dbPepNeo
DVKAIGPLV	Neoantigen	dbPepNeo
DVSVQVER	Neoantigen	dbPepNeo
EAGNNSRVPR	Neoantigen	dbPepNeo
EEADFLLAY	Neoantigen	dbPepNeo
EEEKFYLEP	Neoantigen	dbPepNeo
EEEYPGVTA	Neoantigen	dbPepNeo
EERVIDEEY	Neoantigen	dbPepNeo
EESVMLLTV	Neoantigen	dbPepNeo
EETPPFSNY	Neoantigen	dbPepNeo
EEVTPILAI	Neoantigen	dbPepNeo
EGSLGISHTR	Neoantigen	dbPepNeo
EHEGSGPEL	Neoantigen	NEPdb
EHIPESAGF	Neoantigen	dbPepNeo
ELDPDIQLEY	Neoantigen	dbPepNeo
ELLVRINRL	Neoantigen	NEPdb
ELNARRCSF	Neoantigen	dbPepNeo
ELQDEVYTL	Neoantigen	dbPepNeo
EMDMHLSDY	Neoantigen	dbPepNeo
EMLFSHGLVK	Neoantigen	NEPdb
ENITTIQFY	Neoantigen	dbPepNeo
EQNFVSTSDIK	Neoantigen	dbPepNeo
ETPPFSNYNTL	Neoantigen	dbPepNeo
ETSKQVTRW	Neoantigen	dbPepNeo
ETTEEMKYVL	Neoantigen	dbPepNeo
ETVSEQSNV	Neoantigen	NEPdb
EVADAATLTM	Neoantigen	dbPepNeo
EVLPFFLFF	Neoantigen	NEPdb
EVTPILAIR	Neoantigen	dbPepNeo
FAFDAVSKPGL	Neoantigen	dbPepNeo
FAFQEYDSF	Neoantigen	NEPdb
FATPSLHTSV	Neoantigen	dbPepNeo
FCFKLSHPL	Neoantigen	dbPepNeo
FFYLLDFTF	Neoantigen	NEPdb
FHATNPLNL	Neoantigen	dbPepNeo
FIASNGVKLV	Neoantigen	NEPdb
FIMGISILL	Neoantigen	dbPepNeo
FIWGDAPPT	Neoantigen	dbPepNeo
FLDEFMEGV	Neoantigen	NEPdb
FLFLVLLFV	Neoantigen	dbPepNeo
FLIYLDVSV	Neoantigen	NEPdb
FLLDEAIGL	Neoantigen	NEPdb
FLNCNSSRL	Neoantigen	dbPepNeo
FLSDHLYLV	Neoantigen	NEPdb
FLYNLLTRV	Neoantigen	dbPepNeo
FMLLTQARI	Neoantigen	dbPepNeo
FMPDFDLHL	Neoantigen	NEPdb
FPKKIQMLA	Neoantigen	NEPdb
FPSPSKTSLTL	Neoantigen	dbPepNeo
FPVVNSHSL	Neoantigen	dbPepNeo
FPYPGMTNQ	Neoantigen	dbPepNeo
FRSGLDSYV	Neoantigen	NEPdb
FTMLALQDL	Neoantigen	dbPepNeo
FTQEKWYHV	Neoantigen	dbPepNeo
FVFCALLLV	Neoantigen	dbPepNeo
FVSALCMFL	Neoantigen	dbPepNeo
FVSTSDIKSM	Neoantigen	dbPepNeo
FVVPYMIYLL	Neoantigen	NEPdb
GADGVGKSA	Neoantigen	NEPdb
GADGVGKSAL	Neoantigen	NEPdb
GEEDGAGGHSL	Neoantigen	NEPdb
GLFGDIYLA	Neoantigen	NEPdb
GLFGDIYLAI	Neoantigen	NEPdb
GLLDEAKRLLY	Neoantigen	dbPepNeo
GLLDEDFYA	Neoantigen	NEPdb
GLNVPVQSNK	Neoantigen	dbPepNeo
GMHLLITGL	Neoantigen	dbPepNeo
GPEELGLPM	Neoantigen	dbPepNeo
GPYPFVQAV	Neoantigen	dbPepNeo
GQFLTPNSH	Neoantigen	NEPdb
GRIAFFLKY	Neoantigen	dbPepNeo
GRTGAGKSFL	Neoantigen	dbPepNeo
GTKKDVDVLK	Neoantigen	dbPepNeo
GTSAPRKKK	Neoantigen	dbPepNeo
GVSKIIGGNPK	Neoantigen	dbPepNeo
GVYPMPGTQK	Neoantigen	NEPdb
HDLGRLHSC	Neoantigen	NEPdb
HEDVKEAI	Neoantigen	dbPepNeo
HIAKSLFEV	Neoantigen	NEPdb
HIKIEPVAI	Neoantigen	dbPepNeo
HIVEISTPV	Neoantigen	dbPepNeo
HLYASLSRA	Neoantigen	dbPepNeo
HMTEVVRHC	Neoantigen	NEPdb
HQNPVTGLLL	Neoantigen	NEPdb
HSCVMASLR	Neoantigen	NEPdb
HSKPEDTDAW	Neoantigen	dbPepNeo
HSPFTATSL	Neoantigen	dbPepNeo
HSYSELCTW	Neoantigen	dbPepNeo
IAASRSVVM	Neoantigen	dbPepNeo
IEEDSAEKI	Neoantigen	dbPepNeo
IEHNIRNAKY	Neoantigen	dbPepNeo
IEVEVNEI	Neoantigen	dbPepNeo
IFDLAGGTF	Neoantigen	dbPepNeo
IFDLAGGTFDV	Neoantigen	dbPepNeo
IIGAGPAEL	Neoantigen	dbPepNeo
IILVAVPHV	Neoantigen	dbPepNeo
ILAALFLGL	Neoantigen	NEPdb
ILCETCLIV	Neoantigen	NEPdb
ILMTWNLHS	Neoantigen	dbPepNeo
ILNAMIAKI	Neoantigen	NEPdb
ILNPADPTL	Neoantigen	dbPepNeo
ILTGLNYEV	Neoantigen	NEPdb
IMAHCILDL	Neoantigen	dbPepNeo
IMQTLAGELY	Neoantigen	NEPdb
IPASVSAPK	Neoantigen	dbPepNeo
IPIDGIFFTY	Neoantigen	NEPdb
IQDQIQNCI	Neoantigen	dbPepNeo
IQLSWVLIA	Neoantigen	dbPepNeo
IQYFRNHNV	Neoantigen	dbPepNeo
ISANAVEQIV	Neoantigen	NEPdb
ISTFRQCAL	Neoantigen	dbPepNeo
IVFIATSEF	Neoantigen	dbPepNeo
IYTSSGQLQLF	Neoantigen	dbPepNeo
KIFSEVTLK	Neoantigen	NEPdb
KILDAVVAQK	Neoantigen	NEPdb
KINKNPKYKK	Neoantigen	NEPdb
KLANPLPYT	Neoantigen	dbPepNeo
KLFEDRVGTIK	Neoantigen	dbPepNeo
KLFEFLVYGV	Neoantigen	NEPdb
KLFHDMNVSY	Neoantigen	dbPepNeo
KLILWRGLK	Neoantigen	dbPepNeo
KLKFVTLVF	Neoantigen	NEPdb
KLKLPIIMK	Neoantigen	dbPepNeo
KLMNIQQKL	Neoantigen	dbPepNeo
KLSHQLVLL	Neoantigen	NEPdb
KLSREIKPV	Neoantigen	dbPepNeo
KLVVVGADGV	Neoantigen	NEPdb
KLVVVGAVGV	Neoantigen	NEPdb
KLYEEPLLK	Neoantigen	NEPdb
KLYGLDWAEL	Neoantigen	NEPdb
KMIGNHLWV	Neoantigen	dbPepNeo
KPFCVLISL	Neoantigen	NEPdb
KPSDTPRPVM	Neoantigen	NEPdb
KTLTSVFQK	Neoantigen	NEPdb
KTLTSVFQKK	Neoantigen	NEPdb
KVCCCQILL	Neoantigen	dbPepNeo
KVDPIGHVY	Neoantigen	NEPdb
KVFKLGNKV	Neoantigen	dbPepNeo
KVVLPSDVTSY	Neoantigen	dbPepNeo
KYINKTIRV	Neoantigen	dbPepNeo
KYINKTIRVKF	Neoantigen	dbPepNeo
LAGGTFDV	Neoantigen	dbPepNeo
LELKAVHAY	Neoantigen	dbPepNeo
LFHDMNVSY	Neoantigen	dbPepNeo
LFQQGKDLQQY	Neoantigen	dbPepNeo
LFVVFQTVY	Neoantigen	dbPepNeo
LIFDLAGGTF	Neoantigen	dbPepNeo
LIIPFIHLI	Neoantigen	NEPdb
LIMTCCVAL	Neoantigen	dbPepNeo
LLDIVAPK	Neoantigen	NEPdb
LLFGMPPCL	Neoantigen	NEPdb
LLLDDLLVSI	Neoantigen	NEPdb
LLQCTQQAV	Neoantigen	NEPdb
LLSIIFFPA	Neoantigen	dbPepNeo
LLSIVPCTV	Neoantigen	dbPepNeo
LMLESGYIL	Neoantigen	dbPepNeo
LMSIIIVGV	Neoantigen	dbPepNeo
LPIQYEPVL	Neoantigen	dbPepNeo
LPNEYAFVT	Neoantigen	NEPdb
LPNEYAFVTT	Neoantigen	NEPdb
LRAAFFGKCF	Neoantigen	NEPdb
LRNSGGEVF	Neoantigen	dbPepNeo
LSSVSFFLV	Neoantigen	NEPdb
LTDDRLFTCY	Neoantigen	NEPdb
LTEKVSLLK	Neoantigen	dbPepNeo
LVGPAQLSHW	Neoantigen	dbPepNeo
LVVVGASGVGK	Neoantigen	dbPepNeo
LVYGPLGAGK	Neoantigen	dbPepNeo
MELKVESF	Neoantigen	dbPepNeo
MLFSHGLVK	Neoantigen	NEPdb
MLGEQLFPL	Neoantigen	dbPepNeo
MLLEISENS	Neoantigen	dbPepNeo
MLMKNISTK	Neoantigen	dbPepNeo
MLSSVACSL	Neoantigen	dbPepNeo
MMPPLPGI	Neoantigen	dbPepNeo
MNQVLHAY	Neoantigen	dbPepNeo
MPYGYVLNEF	Neoantigen	NEPdb
NEKGKALIY	Neoantigen	dbPepNeo
NEQSKLLKV	Neoantigen	dbPepNeo
NETPVAVLTI	Neoantigen	dbPepNeo
NLFNRYLAL	Neoantigen	dbPepNeo
NLNCCSVPV	Neoantigen	NEPdb
NLSGNTALL	Neoantigen	dbPepNeo
NVDMRTISF	Neoantigen	dbPepNeo
NVLIFDLA	Neoantigen	dbPepNeo
PLANSIWNV	Neoantigen	dbPepNeo
PSDTRQMLFY	Neoantigen	NEPdb
QASGNHHVW	Neoantigen	dbPepNeo
QAVAAVQKL	Neoantigen	dbPepNeo
QDVSVQVER	Neoantigen	dbPepNeo
QEFAPLGTV	Neoantigen	dbPepNeo
QEFAPLGTVG	Neoantigen	dbPepNeo
QEVRNTLLNV	Neoantigen	dbPepNeo
QLCEDASTV	Neoantigen	dbPepNeo
QLDKCSAFV	Neoantigen	dbPepNeo
QLSCISTYV	Neoantigen	dbPepNeo
QMKNPILEL	Neoantigen	dbPepNeo
QPSGVPTSL	Neoantigen	dbPepNeo
QQFAVGSYV	Neoantigen	NEPdb
QQITKTEV	Neoantigen	NEPdb
QTAAAVGVLK	Neoantigen	dbPepNeo
QTDQMVFNTY	Neoantigen	dbPepNeo
QTIDNIVFL	Neoantigen	dbPepNeo
QTKPASLLY	Neoantigen	dbPepNeo
QTNPVTLQY	Neoantigen	NEPdb
QYMDSSLVKI	Neoantigen	dbPepNeo
RATIVPEL	Neoantigen	dbPepNeo
RFLEYLPLRF	Neoantigen	NEPdb
RHDLPPYRVYL	Neoantigen	NEPdb
RIKQTARK	Neoantigen	dbPepNeo
RLFKGYEGSLIK	Neoantigen	dbPepNeo
RLFPGLTIKI	Neoantigen	NEPdb
RLLCPPARA	Neoantigen	dbPepNeo
RLLQCTQQAV	Neoantigen	NEPdb
RMQYSMECF	Neoantigen	NEPdb
RPHHDQRSL	Neoantigen	NEPdb
RPHVPESAF	Neoantigen	NEPdb
RSMRTVYGLF	Neoantigen	dbPepNeo
RTKVVQTLW	Neoantigen	NEPdb
RTQDVSVQVER	Neoantigen	dbPepNeo
RVCGPCSTY	Neoantigen	NEPdb
RVSTLRVSL	Neoantigen	NEPdb
RYVLHVVAA	Neoantigen	dbPepNeo
SASLHPATV	Neoantigen	dbPepNeo
SASPLSVV	Neoantigen	NEPdb
SEHEGSGPEL	Neoantigen	NEPdb
SEKLRHMLL	Neoantigen	NEPdb
SELFRSGLDSY	Neoantigen	NEPdb
SELTVHQRI	Neoantigen	dbPepNeo
SISKPLLPV	Neoantigen	dbPepNeo
SLADEAEVYL	Neoantigen	NEPdb
SLAETFLET	Neoantigen	dbPepNeo
SLEGTSFIV	Neoantigen	dbPepNeo
SLFEGIDIYT	Neoantigen	NEPdb
SLLLLSVSV	Neoantigen	dbPepNeo
SLWNAIDFF	Neoantigen	dbPepNeo
SPFTATSL	Neoantigen	dbPepNeo
SPGPVKLEL	Neoantigen	dbPepNeo
SPMIVGSPW	Neoantigen	NEPdb
SPSKTSLTL	Neoantigen	dbPepNeo
SSAAAPFPL	Neoantigen	dbPepNeo
SSTSNRSSTW	Neoantigen	dbPepNeo
SSYTGFANK	Neoantigen	NEPdb
STPSASPLSV	Neoantigen	NEPdb
SVKPHLCSL	Neoantigen	dbPepNeo
SVKSCKHTEK	Neoantigen	NEPdb
SVLENFTIFL	Neoantigen	NEPdb
SVLLPENYITK	Neoantigen	dbPepNeo
SVMIMAFSV	Neoantigen	dbPepNeo
SVSDISEYR	Neoantigen	dbPepNeo
SVSDISEYRV	Neoantigen	dbPepNeo
SVTNEFCLK	Neoantigen	dbPepNeo
SYLDSGIHF	Neoantigen	NEPdb
SYMIMEIEL	Neoantigen	NEPdb
TEDEHFEFY	Neoantigen	NEPdb
TEEDVKIKF	Neoantigen	dbPepNeo
TESPFEQHI	Neoantigen	NEPdb
TEYKLVVVGAV	Neoantigen	dbPepNeo
TLDWLLQTPK	Neoantigen	NEPdb
TLWCSPIKV	Neoantigen	NEPdb
TLYSLTLLY	Neoantigen	NEPdb
TPLTKDVTL	Neoantigen	dbPepNeo
TPSAAVKLI	Neoantigen	dbPepNeo
TRSSGSHFVF	Neoantigen	NEPdb
TSIVVSQTL	Neoantigen	dbPepNeo
TYDTVHRHL	Neoantigen	NEPdb
VAKGFISRM	Neoantigen	dbPepNeo
VDNIIIQSI	Neoantigen	dbPepNeo
VEIEQLTY	Neoantigen	dbPepNeo
VEMLGLISC	Neoantigen	dbPepNeo
VENQKHSL	Neoantigen	dbPepNeo
VESEDIAEL	Neoantigen	NEPdb
VEYPYTSF	Neoantigen	dbPepNeo
VFKDLSVTL	Neoantigen	dbPepNeo
VGADGVGKSAL	Neoantigen	dbPepNeo
VGVGKSAL	Neoantigen	dbPepNeo
VIAFGSAHLFR	Neoantigen	NEPdb
VIMLNGTKK	Neoantigen	dbPepNeo
VLAVSVLAA	Neoantigen	dbPepNeo
VLENFTIFLV	Neoantigen	NEPdb
VLLGVKLFGV	Neoantigen	NEPdb
VLLRALPVL	Neoantigen	dbPepNeo
VPDQKSKQL	Neoantigen	dbPepNeo
VQIISCQY	Neoantigen	NEPdb
VRTLLSQVNK	Neoantigen	NEPdb
VSKIIGGNPK	Neoantigen	dbPepNeo
VSKPGLDYEL	Neoantigen	dbPepNeo
VTEKLQPTY	Neoantigen	NEPdb
VTLDVILER	Neoantigen	dbPepNeo
VTNHAPLSW	Neoantigen	dbPepNeo
VVGAAGVGK	Neoantigen	NEPdb
VVGACGVGK	Neoantigen	dbPepNeo
VVGADGVGK	Neoantigen	NEPdb
VVGAVGVGK	Neoantigen	NEPdb
VVLPSDVTSY	Neoantigen	dbPepNeo
VVPCEPPEV	Neoantigen	NEPdb
VVSHPHLVYW	Neoantigen	dbPepNeo
VVVGACGVGK	Neoantigen	dbPepNeo
WLIRETQPITK	Neoantigen	NEPdb
WLTRNFYFV	Neoantigen	dbPepNeo
WMAPEVILV	Neoantigen	dbPepNeo
WPVLLLNV	Neoantigen	dbPepNeo
WRNILLLSLH	Neoantigen	NEPdb
WVVSHPHLV	Neoantigen	dbPepNeo
YEHEDVKEA	Neoantigen	dbPepNeo
YEHEDVKEAI	Neoantigen	dbPepNeo
YHGDPMPCL	Neoantigen	dbPepNeo
YHSIEWAI	Neoantigen	NEPdb
YIDERFERY	Neoantigen	dbPepNeo
YIFLENLAL	Neoantigen	dbPepNeo
YISKCWDYA	Neoantigen	dbPepNeo
YMAELTVTL	Neoantigen	dbPepNeo
YNTDDIEFY	Neoantigen	dbPepNeo
YPAPQPPVL	Neoantigen	dbPepNeo
YPVIFKSIM	Neoantigen	NEPdb
YSDNSNDSF	Neoantigen	dbPepNeo
YSMECFQFM	Neoantigen	NEPdb
YSNYYCGLRY	Neoantigen	dbPepNeo
YTAVHYAASY	Neoantigen	dbPepNeo
YTDFHCQYV	Neoantigen	NEPdb
YTDFHCQYVK	Neoantigen	NEPdb
YTFEIQGV	Neoantigen	dbPepNeo
YTFEIQGVNGV	Neoantigen	dbPepNeo
YTTVRALTL	Neoantigen	dbPepNeo
YVSEKDVISAK	Neoantigen	dbPepNeo
YVSEVPVSV	Neoantigen	dbPepNeo
LASTPVVEK	Neoantigen	Zhao, Q. et al. Cancer Immunol Res (2020)
RPRPPPPPP	Neoantigen	Zhao, Q. et al. Cancer Immunol Res (2020)
KQLQEQAMQF	Neoantigen	Zhao, Q. et al. Cancer Immunol Res (2020)
RPRTAGPPR	Neoantigen	Zhao, Q. et al. Cancer Immunol Res (2020)
RAPPPPKPM	Neoantigen	Zhao, Q. et al. Cancer Immunol Res (2020)
RPASSRPL	Neoantigen	Zhao, Q. et al. Cancer Immunol Res (2020)
RPGVKLIL	Neoantigen	Zhao, Q. et al. Cancer Immunol Res (2020)
AELRGTASL	Neoantigen	Zhao, Q. et al. Cancer Immunol Res (2020)
VLDNKDYFL	Neoantigen	Zhao, Q. et al. Cancer Immunol Res (2020)
RPFSPPPSF	Neoantigen	Zhao, Q. et al. Cancer Immunol Res (2020)
RNLPLVLIF	Neoantigen	Zhao, Q. et al. Cancer Immunol Res (2020)
TLLPRLVFI	Neoantigen	Zhao, Q. et al. Cancer Immunol Res (2020)
