## Supplementary Table 6 for "BamQuery: a proteogenomic tool for the genome-wide exploration of the immunopeptidome"

### Sheet: Sheet1
		Number of MAPs after filter application
Samples	Total MAPs	mTECs filter	%	GTEX filter	%	Normal Blood vs TCGA filter	%	Translation Evidence filter	%
DoHH2	1945	250	12.8535	92	4.73008	13	0.66838	12	0.616967
HBL-1	3775	529	14.0132	186	4.92715	44	1.16556	42	1.11258
SUDHL-4	1149	176	15.3177	63	5.48303	16	1.39252	13	1.13142
Total	6869	955	13.903	341	4.96433	73	1.06275	67	0.975397
