## Supplementary Table 7 for "BamQuery: a proteogenomic tool for the genome-wide exploration of the immunopeptidome"

Origin	Peptide	Alelle	mean_blood	mean_tcga	fc	highly shared in tcga tissues	locations
HBL1	AVAPLIKGV	HLA-A*02:06	0.077492373	0.470166656	6.06	no	chrX:70290772-70290798:GCAGTAGCGCCACTCATAAAAGGTGTA,GCAGTAGCACCACTCATAAAAGGTGTA
HBL1	DAFRTLGL	HLA-B*51:01	0.073697275	1.070532213	14.51	yes	chr12:8604287-8604310:GACGCATTTCGTACTTTGGGACTT,GACGCATTTCGTACTTTGGGGCTT,GACGCCTTTCGTACTTTGGGACTT,GATGCATTTCGTACTTTGGGACTT
HBL1	DAKLEPTNV	HLA-B*51:01	0.180208292	0.965685076	5.36	no	chr17:40289511-40289537:GATGCCAAACTAGAACCAACAAATGTC,GACGCCAAACTAGAACCAACAAATGTC,GATGCCAAACTAGAACCAACAAACGTC,GATGCCAAACTAGAACCAACAAATGTT
HBL1	DALQKQREV	HLA-B*51:01	0.06840269	0.933748907	13.63	no	chr5:155016005-155016031:GATGCTCTCCAGAAACAACGAGAGGTC,GACGCTCTCCAGAAACAACGAGAGGTC;chrX:70387211-70387237:GATGCTCTCCAGAAACAACGGGAGGTT
HBL1	DARKPPVI	HLA-B*51:01	0	0.158113791	1582.14	no	chr1:15289636-15289659:GACGCCCGCAAGCCACCCGTCATC,GACGCCCGCAAGCCACCTGTCATC,GACGCCCGCAAGCCCCCCGTCATC,GACGCCCGTAAGCCACCCGTCATC
HBL1	DSVILRSI	HLA-B*51:01	0	0.005032418	51.32	no	chr2:169018096-169018119:GACTCAGTAATTCTTCGAAGTATA
HBL1	EPYPEVSRI	HLA-B*51:01	0	0.054596191	546.96	no	chr9:135699423-135699449:GAGCCCTACCCGGAGGTCTCCAGAATC,GAACCCTACCCGGAGGTCTCCAGAATC,GAGCCCTACCCTGAGGTCTCCAGAATC,GAGCCCTACCCAGAGGTCTCCAGAATC,GAGCCCTACCCGGAGGTCTCCAGAATT
HBL1	FFNLTVKEM	HLA-C*14:02	0.059169887	0.669801302	11.3	no	chr5:138182353-138182379:TTCTTCAACCTAACTGTGAAGGAGATG,TTCTTCAACTTAACTGTGAAGGAGATG
HBL1	FPGLAIKI	HLA-B*51:01	0.058708036	1.062892862	18.08	yes	chr1:44739966-44739989:TTTCCCGGTCTCGCTATCAAGATC,TTTCCCGGTCTCGCTATCAAGATA,TTCCCCGGTCTCGCTATCAAGATC,TTTCCCGGTCTTGCTATCAAGATC,TTTCCCGGTCTCGCTATCAAAATC,TTTCCTGGTCTCGCTATCAAGATC
HBL1	FQIEDVIHKF	HLA-A*02:06	0.075675071	1.016768553	13.42	yes	chr14:55163052-55163075|55169399-55169404:TTTCAGATAGAAGATGTAATCCACAAATTC,TTCCAGATAGAAGATGTAATCCACAAATTC,TTTCAGATAGAAGATGTAATACACAAATTC
HBL1	FYYGGVSSASY	HLA-C*14:02	0.044669769	0.506083944	11.31	no	chr10:13189037-13189069:TTTTACTACGGAGGGGTTTCTTCTGCCTCGTAT,TTCTACTACGGAGGGGTTTCTTCTGCCTCGTAT,TTTTACTACGGAGGGGTTTCTTCTGCCTCATAT,TTTTACTATGGAGGGGTTTCTTCTGCCTCGTAT
HBL1	GTLEEVPTA	HLA-A*02:06	0	0.056159715	562.6	no	chrX:153182510-153182536:GGCACCCTGGAGGAGGTGCCCACTGCT
HBL1	HLFDAFVSV	HLA-A*02:06	0.163515768	0.973808654	5.95	no	chr5:60638754-60638780:CATCTTTTTGATGCTTTTGTCAGTGTA
HBL1	KAWEGLHENSV	HLA-A*02:06	0.162140825	0.908007436	5.6	no	chr12:8604840-8604872:AAAGCCTGGGAAGGGCTGCATGAAAATTCAGTT,AAAGCCTGGGAAGGGTTGCATGAAAATTCAGTT,AAAGCCTGGGAAGGGCTACATGAAAATTCAGTT
HBL1	KTFEDNLIEA	HLA-A*02:06	0.018322485	0.134839639	7.32	no	chr9:17236586-17236588|17273733-17273759:AAGACCTTTGAAGACAACTTAATTGAAGCA,AAGACCTTTGAAGACAATTTAATTGAAGCA
HBL1	KVLEYVIKV	HLA-A*02:06	0	0.070560951	706.61	no	chrX:153183221-153183247:AAAGTCCTTGAGTATGTGATCAAGGTC,AAAGTCCTTGAGTATGTTATCAAGGTC
HBL1	LPSPSHGTV	HLA-B*51:01	0	0.035051712	351.52	no	chr12:4115326-4115352:CTCCCATCACCCTCACATGGGACTGTC
HBL1	MAPLALHL	HLA-C*14:02	0.104625983	1.714399572	16.37	yes	chr10:100809840-100809863:ATGGCGCCCCTAGCTCTGCATTTG;chr19:49896043-49896053|49896148-49896160:ATGGCCCCATTGGCCCTGCACCTC,ATGGCCCCATTGGCCCTGCATCTC,ATGGCCCCACTGGCCCTGCACCTC,ATGGCCCCATTGGCCCTGCACCTT
HBL1	MAPLALHLL	HLA-C*14:02	0.104625983	1.666912055	15.92	yes	chr19:49896040-49896053|49896148-49896160:ATGGCCCCATTGGCCCTGCACCTCCTT,ATGGCCCCATTGGCCCTGCATCTCCTC,ATGGCCCCATTGGCCCTGCACCTCCTC,ATGGCCCCATTGGCCCTGCACCTTCTC
HBL1	MFIDTVISSY	HLA-C*14:02	0	0.005032418	51.32	no	chr8:30847809-30847838:ATGTTCATTGATACAGTTATTTCATCTTAT
HBL1	MPMQDIKMI	HLA-B*51:01	0.018322485	0.618859268	33.6	no	chr22:22550001-22550027:ATGCCCATGCAGGATATCAAGATGATC,ATGCCCATGCAGGACATCAAGATGATC,ATGCCAATGCAGGATATCAAGATGATC,ATGCCCATGCAGGATATCAAGATGATA,ATGCCCATGCAGGATATCAAAATGATC,ATGCCCATGCAGGATATTAAGATGATC
HBL1	NIPSHLPQV	HLA-A*02:06	0.068525613	0.526231369	7.67	no	chr18:50382183-50382209:AACATTCCTTCCCATTTGCCTCAAGTA
HBL1	NVLESLHMV	HLA-A*02:06	0.038103594	0.44502997	11.65	no	chr11:19235000-19235026:AACGTCCTAGAGAGTTTACATATGGTG,AACGTTCTAGAGAGTTTACATATGGTG,AATGTCCTAGAGAGTTTACATATGGTG,AACGTCCTGGAGAGTTTACATATGGTG,AACGTCCTAGAAAGTTTACATATGGTG,AACGTCCTAGAGAGTTTACATATGGTA
HBL1	NYYEGPHTSH	HLA-C*14:02	0	0.235046247	2351.46	no	chrX:109535943-109535972:AACTATTATGAGGGGCCACACACCAGCCAC,AACTATTATGAGGGGCCACACACTAGCCAC,AACTATTATGAGGGCCCACACACCAGCCAC
HBL1	QVVEEIRQA	HLA-A*02:06	0.136101011	1.40842889	10.34	yes	chr4:153397315-153397333|153408971-153408978:CAAGTTGTGGAAGAAATACGCCAAGCA
HBL1	QYQDNIKEL	HLA-C*14:02	0.054039089	0.638978459	11.8	no	chrX:70353799-70353807|70374151-70374168:CAATACCAGGATAATATAAAAGAGCTA,CAATACCAGGATAACATAAAAGAGCTA
HBL1	RQQEKHFEV	HLA-A*02:06	0.018322485	0.52343536	28.42	no	chr17:44935277-44935303:CGCCAGCAGGAGAAGCACTTCGAGGTG,CGCCAGCAGGAGAAGCACTTCGAGGTC,CGCCAGCAGGAGAAGCACTTCGAGGTT,CGCCAACAGGAGAAGCACTTCGAGGTG,CGTCAGCAGGAGAAGCACTTCGAGGTG
HBL1	RVLPGQAVTGV	HLA-A*02:06	0	0.356958471	3570.58	no	chr4:177310002-177310034:CGGGTGCTCCCGGGCCAGGCGGTGACCGGCGTG,CGGGTGCTCCCGGGACAGGCGGTGACCGGCGTG,CGGGTGCTCCCGGGCCAGGCAGTGACCGGCGTG,CGGGTGCTCCCGGGTCAGGCGGTGACCGGCGTG
HBL1	SIIDTELKV	HLA-A*02:06	0.157415148	0.899257952	5.71	no	chr5:894914-894940:TCTATTATTGACACAGAATTAAAGGTT,TCTATTATAGACACAGAATTAAAGGTT,TCAATAATTGACACAGAATTAAAGGTT,TCAATTATTGACACAGAATTAAAGGTT,TCTATTATTGACACAGAGTTAAAGGTT,TCTATTATTGACACGGAATTAAAGGTT
HBL1	SQTTVYEKL	HLA-A*02:06	0	0.272961923	2730.62	no	chr1:200615441-200615467:AGCCAGACAACTGTCTATGAGAAGCTA
HBL1	SQVGTVNYM	HLA-A*02:06	0.132076358	0.790072759	5.98	no	chr6:80036594-80036599|80037967-80037987:TCTCAGGTTGGCACAGTTAATTACATG,TCTCAGGTTGGCACAGTTAATTATATG
HBL1	SQVTVAVRV	HLA-A*02:06	0.038103594	0.213093406	5.58	no	chr1:200617629-200617655:AGTCAAGTGACAGTGGCAGTACGCGTA,AGTCAAGTGACAGTGGCAGTACGTGTA,AGTCAAGTGACAGTGGCAGTACGAGTA,AGTCAAGTGACTGTGGCAGTACGCGTA
HBL1	SVFNIKLVQA	HLA-A*02:06	0.108043075	0.656284947	6.07	no	chr15:69426395-69426424:AGCGTGTTCAACATTAAATTAGTTCAGGCT,AGCGTGTTCAACATTAAATTAGTTCAAGCT,AGCGTGTTCAATATTAAATTAGTTCAGGCT,AGTGTGTTCAACATTAAATTAGTTCAGGCT
HBL1	TPWQPPTV	HLA-B*51:01	0.127971127	0.828669124	6.47	no	chr1:212078179-212078202:ACACCCTGGCAACCTCCTACTGTG,ACACCCTGGCAACCTCCTACTGTA,ACACCCTGGCAGCCTCCTACTGTG
HBL1	TVISEDSVVKA	HLA-A*02:06	0.049421935	0.292851143	5.92	no	chrX:101109517-101109549:ACAGTAATATCAGAAGATTCTGTGGTTAAGGCA
HBL1	VPYEEIRMM	HLA-B*51:01	0	0.418026186	4181.26	no	chr13:59916200-59916226:GTGCCATATGAGGAAATCAGAATGATG,GTGCCATATGAGGAAATCAGGATGATG
HBL1	YAENAMRYI	HLA-C*14:02	0.069699885	0.840541419	12.04	no	chr3:196937606-196937631|196939393-196939393:TATGCGGAAAACGCCATGAGGTACATA,TATGCGGAAAACGCCATGCGGTACATA
HBL1	YIYEDEVRL	HLA-A*02:06	0	0.082891646	829.92	no	chr9:10948418-10948444:TACATTTATGAAGATGAAGTGAGATTG
HBL1	YLYDRLLRI	HLA-A*02:06	0.117126671	0.659849958	5.63	no	chr20:25417198-25417202|25418105-25418126:TACCTGTATGACCGCTTGCTTCGGATT,TACCTGTATGACCGCTTACTTCGGATC,TACCTGTATGACCGCTTGCTCCGGATC,TACCTGTATGACCGCTTGCTACGGATC,TATCTGTATGACCGCTTGCTTCGGATC,TACCTGTATGACCGCTTGCTTCGGATC
HBL1	YPNYPNPAV	HLA-B*51:01	0.058708036	0.39804895	6.77	no	chr11:19237354-19237380:TATCCTAATTATCCCAACCCTGCTGTG
HBL1	YPYEYLGGHI	HLA-B*51:01	0.018322485	0.725144248	39.37	no	chr5:138287172-138287201:TATCCATATGAGTATCTGGGAGGACACATC,TATCCATATGAGTACCTGGGAGGACACATC,TATCCATATGAGTATCTGGGAGGACACATA,TATCCGTATGAGTATCTGGGAGGACACATC,TATCCATACGAGTATCTGGGAGGACACATC
HBL1	YTWHGRHNL	HLA-A*02:06	0.05008597	0.439030389	8.75	no	chr11:19234952-19234978:TACACTTGGCACGGGCGACACAATCTC,TACACTTGGCACGGGAGACACAATCTC,TACACTTGGCATGGGCGACACAATCTC,TACACTTGGCACGGCCGACACAATCTC,TACACTTGGCACGGACGACACAATCTC
DOHH2	DEQTPIHISW	HLA-B*44:02	0.144349814	1.245257766	8.62	yes	chr14:54399948-54399976|54401524-54401524:GATGAACAGACTCCAATTCATATATCATGG;chr14:54399948-54399977:GATGAACAGACTCCAATTCATATATCATGG,GATGAACAGACTCCAATTCATATATCGTGG,GATGAACAGACTCCGATTCATATATCATGG
DOHH2	DLQTKSAL	HLA-B*08:01	0.147481699	1.164410104	7.89	yes	chr5:163483030-163483053:GATCTGCAGACCAAGTCAGCACTA,GATCTGCAGACCAAGTCAGCCCTA,GATCTACAGACCAAGTCAGCACTA
DOHH2	DVDHGNFFTY	HLA-A*01:01	0.082347325	0.884998077	10.74	no	chr12:20552034-20552063:GACGTGGACCATGGGAATTTTTTCACATAC,GACGTGGACCATGGGAATTTTTTCACGTAC,GACGTAGACCATGGGAATTTTTTCACATAC,GACGTGGACCATGGAAATTTTTTCACATAC;chr19:4945960-4945965|4947105-4947128:GATGTGGACCATGGGAATTTTTTCACATAC
DOHH2	EEFEYQRSY	HLA-B*44:02	0.190567366	1.079874076	5.66	yes	chr5:60599165-60599191:GAGGAATTTGAATATCAAAGATCATAT,GAGGAGTTTGAATATCAAAGATCATAT,GAGGAATTTGAATATCAAAGATCATAC,GAAGAATTTGAATATCAAAGATCATAT,GAGGAATTTGAATATCAGAGATCATAT
DOHH2	EENKIDRTF	HLA-B*44:02	0.132246977	1.331746533	10.06	yes	chr4:153414798-153414824:GAAGAAAATAAAATTGATAGAACTTTT,GAAGAAAATAAAATCGATAGAACTTTT,GAAGAAAATAAAATTGATAGAACTTTC
DOHH2	QEFDFIKSY	HLA-B*44:02	0.062378933	0.394357611	6.31	no	chr11:19234838-19234864:CAAGAGTTTGACTTTATTAAGAGTTAC
DOHH2	SEEETRVVF	HLA-B*44:02	0.096881404	0.523550134	5.4	no	chr9:36594679-36594705:TCAGAAGAGGAGACCCGGGTTGTCTTC,TCAGAAGAGGAAACCCGGGTTGTCTTC
DOHH2	SEIGKAVGF	HLA-B*44:02	0.096589309	0.513517825	5.31	no	chr1:35749704-35749730:AGTGAAATTGGCAAGGCAGTTGGCTTC
DOHH2	SEPIHVRKY	HLA-B*44:02	0.08972282	0.538493368	6	no	chr1:241850465-241850491:TCAGAACCCATCCATGTGAGGAAGTAT,TCAGAACCCATCCATGTAAGGAAGTAT,TCAGAACCCATCCATGTGAGGAAGTAC,TCAGAACCAATCCATGTGAGGAAGTAT
DOHH2	TLRERISAF	HLA-B*08:01	0.076742313	0.522089828	6.8	no	chr8:25466205-25466231:ACTTTAAGAGAACGAATATCAGCCTTC,ACCTTAAGAGAACGAATATCAGCCTTC,ACATTAAGAGAACGAATATCAGCCTTC
DOHH2	VLDSFLQGY	HLA-A*01:01	0.05008597	0.622373905	12.4	no	chr17:44936042-44936068:GTCCTGGACAGCTTCCTCCAGGGCTAC,GTCCTGGACAGTTTCCTCCAGGGCTAC,GTACTGGACAGCTTCCTCCAGGGCTAC,GTCCTGGATAGCTTCCTCCAGGGCTAC,GTCCTGGACAGCTTCCTTCAGGGCTAC
DOHH2	VSDFRKEFY	HLA-A*01:01	0.078970938	0.997838065	12.62	yes	chr22:19479975-19480001:GTGTCCGATTTCCGCAAAGAGTTCTAC,GTGTCAGATTTCCGCAAAGAGTTCTAC,GTGTCCGATTTCCGCAAGGAGTTCTAC,GTATCCGATTTCCGCAAAGAGTTCTAC,GTGTCCGATTTCCGCAAAGAGTTTTAC
SUDHL4	FAEAGRSTL	HLA-C*03:04	0	0.050664088	507.64	no	chr15:64824072-64824098:TTCGCCGAGGCCGGGCGCAGCACCCTG
SUDHL4	FINDSIVYL	HLA-A*02:01	0	0.034602799	347.03	no	chr21:42127754-42127780:TTTATCAACGACTCCATCGTCTACCTG,TTTATCAACGACTCCATCGTCTACCTA,TTTATCAACGACTCTATCGTCTACCTG,TTTATCAATGACTCCATCGTCTACCTG
SUDHL4	FLFGEVHKA	HLA-A*02:01	0.054695599	0.55144742	10.07	no	chr10:13182996-13183022:TTCTTATTTGGAGAAGTTCACAAAGCG,TTCTTATTTGGAGAAGTTCACAAAGCT
SUDHL4	GLLQQPPAL	HLA-A*02:01	0.018322485	0.093523281	5.08	no	chr3:128703991-128704017:GGCTTGTTGCAGCAGCCTCCAGCTCTC;chr6:20402563-20402589:GGGCTGCTGCAGCAGCCACCAGCGCTG;chr6:32158369-32158395:GGACTATTACAACAGCCTCCAGCTTTG
SUDHL4	HIPDVITYI	HLA-A*02:01	0	0.022646232	227.46	no	chr8:11830346-11830372:CACATCCCAGATGTCATCACCTACATT
SUDHL4	HLESKVYAV	HLA-A*02:01	0	0.03873805	388.38	no	chr8:144395344-144395355|144395435-144395449:CACCTGGAGTCTAAGGTGTATGCTGTG,CACTTGGAGTCTAAGGTGTATGCTGTG,CATTTGGAGTCTAAGGTGTATGCTGTG
SUDHL4	KLDEDVKMI	HLA-A*02:01	0	0.023657418	237.57	no	chr9:87084969-87084995:AAACTGGATGAAGATGTGAAGATGATC
SUDHL4	KQMEDGHTLF	HLA-B*15:01	0.097708835	0.715205202	7.31	no	chr19:4911033-4911038|4929222-4929245:AAACAGATGGAGGACGGCCATACCCTCTTC,AAACAGATGGAGGACGGCCATACCCTTTTC,AAACAGATGGAGGACGGCCATACCCTCTTT,AAACAGATGGAGGACGGCCATACTCTCTTC,AAACAGATGGAGGATGGCCATACCCTCTTC
SUDHL4	LAKDPIVNV	HLA-C*03:04	0	0.011545542	116.46	no	chr1:32222616-32222630|32224034-32224045:CTGGCCAAGGACCCTATCGTCAATGTA
SUDHL4	SIIDTELKV	HLA-A*02:01	0.157415148	0.899257952	5.71	no	chr5:894914-894940:TCTATTATTGACACAGAATTAAAGGTT,TCTATTATAGACACAGAATTAAAGGTT,TCAATAATTGACACAGAATTAAAGGTT,TCAATTATTGACACAGAATTAAAGGTT,TCTATTATTGACACAGAGTTAAAGGTT,TCTATTATTGACACGGAATTAAAGGTT
SUDHL4	TLFDYEVRL	HLA-A*02:01	0.139532717	0.808201544	5.79	no	chr19:4929237-4929263:ACCCTCTTCGACTACGAGGTCCGCCTG,ACTCTCTTCGACTACGAGGTCCGCCTG,ACCCTCTTCGATTACGAGGTCCGCCTG,ACCCTCTTCGACTACGAGGTCCGCCTA,ACCCTCTTCGACTATGAGGTCCGCCTG,ACCCTCTTTGACTACGAGGTCCGCCTG,ACCCTTTTCGACTACGAGGTCCGCCTG
SUDHL4	VLQQESNFL	HLA-A*02:01	0.077494542	0.586622559	7.56	no	chr1:35760616-35760642:GTGTTGCAACAGGAATCCAACTTCCTC,GTGTTGCAACAGGAATCTAACTTCCTC,GTGTTGCAACAGGAATCCAACTTCCTT
SUDHL4	YMLAHITGL	HLA-A*02:01	0	0.010135201	102.35	no	chr18:670838-670864:TACATGCTTGCGCACATCACGGGCCTG
