## Supplementary Table 8 for "BamQuery: a proteogenomic tool for the genome-wide exploration of the immunopeptidome"

### Sheet: Sheet1
Sample	CTA sequence	Gene source	Known CTA protein	Unknown CTA protein	Genomic region	Study	Comments based on litterature
HBL1	GTLEEVPTA	MAGEA1	x		chrX:153182510-153182536
HBL1	KVLEYVIKV	MAGEA1	x		chrX:153183221-153183247
HBL1	MPMQDIKMI	PRAME	x		chr22:22550001-22550027
HBL1	FPGLAIKI	KIF2C	x		chr1:44739966-44739989
HBL1	SQVGTVNYM	TTK	x		chr6:80036594-80036599|80037967-80037987
HBL1	DARKPPVI	FHAD1		x	chr1:15289636-15289659	PMID: 27358489	Biomarker to stratified patients with metastatic-lethal versus nonrecurrent prostate cancer
HBL1	DALQKQREV	KIF4A		x	chrX:70387211-70387237	PMID: 34775374, PMID: 32322170, PMID: 33846765	Prognostic biomarker for esophageal squamous cell carcinoma and breast cancer, promotes the development of bladder cancer
HBL1	SIIDTELKV	TRIP13		x	chr5:894914-894940	PMID: 34627428	Promotes the proliferation of B-cell lymphoma cells, inhibits their apoptosis
HBL1	FQIEDVIHKF	DLGAP5		x	chr14:55163052-55163075|55169399-55169404	PMID: 34454476	Significant correlation between the expression of DLGAP5 and the prognosis of cancer patients.
HBL1	TPWQPPTV	DTL		x	chr1:212078179-212078202	PMID: 35103094	Prognostic Biomarker and Promotes Bladder Cancer Progression
HBL1	DALQKQREV	KIF4B		x	chr5:155016005-155016031	PMID: 26180922	Motor proteins with tumour type-specific alterations (centrosome amplification)
HBL1	HLFDAFVSV	DEPDC1B		x	chr5:60638754-60638780	PMID: 31032225	High Expression of DEPDC1 Promotes Malignant Phenotypes of Breast Cancer Cells and Predicts Poor Prognosis in Patients With Breast Cancer
HBL1	EPYPEVSRI	SOHLH1		x	chr9:135699423-135699449	PMID: 30988352	Testis-specific transcription factor that is strongly expressed from type Aal to type B spermatogonia
HBL1	VPYEEIRMM	DIAPH3		x	chr13:59916200-59916226	PMID: 26179371	Newly identified biomarker on breast and prostate cancers
HBL1	FFNLTVKEM	KIF20A		x	chr5:138182353-138182379	PMID: 31725680	Prognostic significance expression in human cancer (prognostic biomarkers)
HBL1	NYYEGPHTSH	NXT2		x	chrX:109535943-109535972	PMID: 33883167	Related to potential therapeutic strategy for tumor-selective elimination
HBL1	DAKLEPTNV	CDC6		x	chr17:40289511-40289537	PMID: 26920249	Crucial roles in DNA replication and carcinogenesis. Associated with poor prognosis in ovarian cancer
HBL1	QVVEEIRQA	MND1		x	chr4:153397315-153397333|153408971-153408978	PMID: 33734616	Biomarker for poor prognosis (Lung): Meiotic nuclear divisions 1 (MND1) fuels cell cycle progression by activating a KLF6/E2F1 positive feedback loop in lung adenocarcinoma
HBL1	SVFNIKLVQA	KIF23		x	chr15:69426395-69426424	PMID: 32219808	Prognostic biomarker in Diffuse Large B-cell Lymphoma (DLBCL). High exp associated with poor prognosis
HBL1	YLYDRLLRI	GINS1		x	chr20:25417198-25417202|25418105-25418126	PMID: 33235499	Predicted biomarker for early diagnosis and treatment of colorectal
HBL1	YPYEYLGGHI	CDC25C		x	chr5:138287172-138287201	PMID: 15324805	Significant overexpression of Cdc25 associated with frequent correlation to clinical outcome.
DoHH2	TLRERISAF	CDCA2		x	chr8:25466205-25466231	PMID: 32194746	CDCA2 acts as an oncogene and induces proliferation of clear cell renal cell carcinoma cells
DoHH2	DEQTPIHISW	CDKN3		x	chr14:54399948-54399976|54401524-54401524	https://doi.org/10.1182/blood.V128.22.1537.1537	Knockout mouse model revealed increased risk of death from from a variety of hematopoietic (leukemia and lymphoma) and non-hematopoietic (lung, prostate and ovarian) malignancies
DoHH2	DLQTKSAL	HMMR		x	chr5:163483030-163483053	PMID: 33763352	Associated with higher risk of breast cancer
DoHH2	EEFEYQRSY	DEPDC1B		x	chr5:60599165-60599191	PMID: 31032225	High Expression of DEPDC1 Promotes Malignant Phenotypes of Breast Cancer Cells and Predicts Poor Prognosis in Patients With Breast Cancer
DoHH2	VSDFRKEFY	CDC45		x	chr22:19479975-19480001	PMID: 17608804	Human Cdc45 is a proliferation-associated antigen
DoHH2	EENKIDRTF	MND1		x	chr4:153414798-153414824	PMID: 33734616	Biomarker for poor prognosis (Lung): Meiotic nuclear divisions 1 (MND1) fuels cell cycle progression by activating a KLF6/E2F1 positive feedback loop in lung adenocarcinoma
SUDHL4	VLQQESNFL	CLSPN		x	chr1:35760616-35760642	PMID: 32847043	CLSPN alterations may contribute to cancer development (sporadic and familial breast cancer and glioma samples)
SUDHL4	SIIDTELKV	TRIP13		x	chr5:894914-894940	PMID: 34627428	Promotes the proliferation of B-cell lymphoma cells, inhibits their apoptosis
