## Supplementary Table 9 for "BamQuery: a proteogenomic tool for the genome-wide exploration of the immunopeptidome"

### Sheet: Feuille1
Category	Term	Count	%	PValue	Genes	List Total	Pop Hits	Pop Total	Fold Enrichment	Bonferroni	Benjamini	FDR
GOTERM_BP_DIRECT	GO:0007156~homophilic cell adhesion via plasma membrane adhesion molecules	17	4.33673	5.78657e-08	PCDHGB7, PCDHGB5, PCDHGB4, PCDHGC5, PCDHGC4, PCDHGB3, PCDHGB2, PCDHGA9, PCDHGA10, PCDHGA11, PCDHGA12, MYOT, PCDHGB1, CDHR3, FAT1, FAT4, PCDHAC2	336	172	19256	5.66431	0.000101028	0.000101034	0.000100802
GOTERM_BP_DIRECT	GO:0007155~cell adhesion	30	7.65306	1.65813e-07	CX3CR1, PCDHGB7, PCDHGB5, PCDHGB4, PCDHGB3, PCDHGB2, ICAM4, ICAM5, COL19A1, PDZD2, S1PR1, CCR8, CCDC141, PCDHAC2, CCR1, ITGA4, PCDHGC5, ITGA2, PCDHGC4, GP5, PCDHGA9, PCDHGA10, PCDHGA11, ADAM17, PCDHGA12, APC, MYOT, FAT1, PCDHGB1, SIGLEC6	336	557	19256	3.08669	0.000289468	0.000144755	0.000144423
GOTERM_BP_DIRECT	GO:0050852~T cell receptor signaling pathway	11	2.80612	2.6159e-05	ITK, FYB1, PTPRC, CD8A, PDE4D, NFKBIZ, THEMIS, CD28, LCP2, CBLB, CD3G	336	112	19256	5.62861	0.0446468	0.011864	0.0118369
GOTERM_BP_DIRECT	GO:0042110~T cell activation	8	2.04082	2.71799e-05	ITK, PTPRC, TNFSF14, CD8A, TREML2, CD28, CBLB, CD3G	336	51	19256	8.98973	0.0463484	0.011864	0.0118369
GOTERM_BP_DIRECT	GO:0007399~nervous system development	21	5.35714	4.17881e-05	TENM1, PCDHGB7, SMARCC2, PCDHGB5, PCDHGB4, PCDHGC5, PCDHGC4, PCDHGB3, PCDHGB2, MTR, NR2C2, PCDHGA9, PCDHGA10, PCDHGA11, PCDHGA12, ACVR1C, APC, PCDHGB1, EP300, IGF2BP3, PCDHAC2	336	414	19256	2.907	0.0703652	0.0145924	0.014559
GOTERM_BP_DIRECT	GO:0007165~signal transduction	41	10.4592	0.000191374	ARHGAP11A, DTHD1, IL21, TENM1, NFAT5, ARHGAP11B, ITK, CNTF, CXCL9, RTKN2, CHRNA6, PDE3B, ITPR1, FASLG, CBLB, IQGAP3, PLCXD2, NR3C2, GABRR2, KLRC4-KLRK1, TP53BP2, TNFSF18, CDKL2, CASP8AP2, UTS2R, SMAD1, KSR1, TNFSF14, TRAT1, STAT1, TNK2, PDE4D, MOB3B, NR4A2, INPP4B, CXCL11, CD200R1, RASA2, KIT, CMTM1, GRAPL	336	1267	19256	1.85453	0.284069	0.0556899	0.0555623
GOTERM_BP_DIRECT	GO:0045944~positive regulation of transcription from RNA polymerase II promoter	39	9.94898	0.0002683	NFAT5, EHF, LEF1, ADRB2, NR2C2, PKD2, HOXD10, MYSM1, ATAD2B, TBX20, S1PR1, EP300, PITX2, E2F7, PPARGC1B, TP63, BCL9L, GTF2I, E2F8, EOMES, ZBTB18, IL33, SMAD1, NFE4, STAT1, TET2, BHLHA15, ASH1L, USF3, SOX30, NR4A2, MYCN, ASXL2, PAX9, TET3, REL, TLR9, CD28, LHX4	336	1201	19256	1.86101	0.374068	0.0669216	0.0667683
GOTERM_BP_DIRECT	GO:0051607~defense response to virus	13	3.31633	0.000760947	IL21, IL33, CXCL9, STAT1, DDX60, PARP9, LYST, IFI44L, PTPRC, NLRP6, OAS3, TLR9, GBP1	336	231	19256	3.22521	0.73529	0.166077	0.165696
GOTERM_BP_DIRECT	GO:0006493~protein O-linked glycosylation	6	1.53061	0.00172549	B3GALNT2, GALNT4, TET3, POMK, TET2, GCNT4	336	50	19256	6.87714	0.950969	0.334745	0.333978
GOTERM_BP_DIRECT	GO:0042127~regulation of cell proliferation	10	2.55102	0.00235162	CXCL11, CXCL9, KSR1, STAT1, KIT, PLA2G4A, RAPGEF2, BIRC6, DBH, PKD2	336	164	19256	3.49448	0.983605	0.410593	0.409652
GOTERM_BP_DIRECT	GO:0006366~transcription from RNA polymerase II promoter	12	3.06122	0.00332233	NR4A2, NFAT5, SMAD1, EHF, LEF1, CD28, EP300, ADRB2, ASH1L, TP63, BCL9L, GTF2I	336	240	19256	2.86548	0.997004	0.527344	0.526136
GOTERM_BP_DIRECT	GO:0031295~T cell costimulation	5	1.27551	0.00548822	TNFSF14, CD160, KLRC4-KLRK1, CD28, ICOS	336	41	19256	6.98897	0.999933	0.718962	0.717315
GOTERM_BP_DIRECT	GO:0035556~intracellular signal transduction	17	4.33673	0.00567418	ITK, KSR1, CBLB, ADCY7, LAX1, GRIP1, CD200R1, RASA2, KIT, ARHGEF3, RAPGEF2, TP53TG5, LCP2, TSSK3, TNIK, TSSK4, GCOM1	336	450	19256	2.16503	0.999952	0.718962	0.717315
GOTERM_BP_DIRECT	GO:0006935~chemotaxis	8	2.04082	0.00576487	CX3CR1, CCR1, CXCL11, CXCL9, LTB4R2, S1PR1, CCR8, CMTM1	336	123	19256	3.72745	0.999959	0.718962	0.717315
GOTERM_BP_DIRECT	GO:0042531~positive regulation of tyrosine phosphorylation of STAT protein	6	1.53061	0.00700543	TNFSF18, IL21, CNTF, KIT, PARP14, PARP9	336	69	19256	4.98344	0.999995	0.764069	0.762318
GOTERM_BP_DIRECT	GO:0070098~chemokine-mediated signaling pathway	6	1.53061	0.00743939	CX3CR1, CCR1, CXCL11, CXCL9, CCR8, GPR75	336	70	19256	4.91224	0.999998	0.764069	0.762318
GOTERM_BP_DIRECT	GO:1901224~positive regulation of NIK/NF-kappaB signaling	6	1.53061	0.00743939	NFAT5, TNFSF14, RTKN2, TLR9, EP300, NR3C2	336	70	19256	4.91224	0.999998	0.764069	0.762318
GOTERM_BP_DIRECT	GO:0045954~positive regulation of natural killer cell mediated cytotoxicity	4	1.02041	0.0100873	IL21, CD160, KLRC4, KLRC4-KLRK1	336	26	19256	8.81685	1	0.978141	0.975901
GOTERM_BP_DIRECT	GO:0006338~chromatin remodeling	9	2.29592	0.0109577	EOMES, SMARCC2, SATB1, SMARCAD1, TTF2, ASH1L, CHD1, MYSM1, TP63	336	173	19256	2.98142	1	0.978141	0.975901
GOTERM_BP_DIRECT	GO:0002639~positive regulation of immunoglobulin production	4	1.02041	0.0112044	IL21, IL33, PTPRC, TLR9	336	27	19256	8.4903	1	0.978141	0.975901
GOTERM_BP_DIRECT	GO:0032729~positive regulation of interferon-gamma production	6	1.53061	0.0122162	IL21, CD160, PDE4D, KLRC4-KLRK1, TLR9, IL12RB2	336	79	19256	4.35262	1	0.992652	0.990378
GOTERM_BP_DIRECT	GO:0050729~positive regulation of inflammatory response	7	1.78571	0.0125371	TNFSF18, IL21, IL33, NLRP6, ITGA2, NFKBIZ, TLR9	336	110	19256	3.64697	1	0.992652	0.990378
GOTERM_BP_DIRECT	GO:0006968~cellular defense response	5	1.27551	0.0134947	CX3CR1, ITK, CXCL9, FCMR, TRAT1	336	53	19256	5.40656	1	0.992652	0.990378
GOTERM_BP_DIRECT	GO:0034113~heterotypic cell-cell adhesion	4	1.02041	0.0136447	CD200R1, PTPRC, ITGA4, CD200	336	29	19256	7.90476	1	0.992652	0.990378
GOTERM_BP_DIRECT	GO:0071260~cellular response to mechanical stimulus	6	1.53061	0.0179185	IL33, CASP8AP2, TNFSF14, ITGA2, NPPA, PIEZO2	336	87	19256	3.95238	1	1	0.998281
GOTERM_BP_DIRECT	GO:0098609~cell-cell adhesion	9	2.29592	0.0183329	ITGA4, ITGA2, FAT1, ICAM4, FAT4, ICAM5, ICOS, CD200, COL19A1	336	190	19256	2.71466	1	1	0.998281
GOTERM_BP_DIRECT	GO:0007267~cell-cell signaling	10	2.55102	0.0195994	TNFSF18, CX3CR1, CCR1, CXCL11, CXCL9, FAT1, FASLG, WNT9A, BHLHA15, SIGLEC6	336	230	19256	2.49172	1	1	0.998281
GOTERM_BP_DIRECT	GO:0001708~cell fate specification	4	1.02041	0.0226481	EOMES, TBX15, APC, TBX20	336	35	19256	6.54966	1	1	0.998281
GOTERM_BP_DIRECT	GO:0030595~leukocyte chemotaxis	3	0.765306	0.0239201	CX3CR1, S1PR1, LYST	336	14	19256	12.2806	1	1	0.998281
GOTERM_BP_DIRECT	GO:0032743~positive regulation of interleukin-2 production	4	1.02041	0.0243964	PTPRC, PDE4D, CD28, SPTBN1	336	36	19256	6.36772	1	1	0.998281
GOTERM_BP_DIRECT	GO:0006357~regulation of transcription from RNA polymerase II promoter	42	10.7143	0.0250243	NFAT5, EHF, GTF2H2C, SRCAP, SATB1, ZNF490, TSHZ1, TCF7, LEF1, ZBTB43, NR2C2, CHD1, HOXD10, NR3C2, ZNF80, ZNF280B, TBX20, ZBED6, PITX2, HOXA6, E2F7, ZNF366, TP63, E2F8, EOMES, SPEN, ZBTB18, KLF11, SMAD1, SMARCC2, NFE4, BHLHA15, FOXN2, SOX30, NR4A2, TBX15, MYCN, PAX9, REL, ZNF699, LHX4, TAF2	336	1721	19256	1.39861	1	1	0.998281
GOTERM_BP_DIRECT	GO:0006955~immune response	16	4.08163	0.025983	CCR1, CX3CR1, IL21, TENM1, FYB1, TNFSF14, TCF7, FASLG, CBLB, LAX1, IFI44L, CD8A, TLR9, CCR8, LCP2, ICOS	336	492	19256	1.86372	1	1	0.998281
GOTERM_BP_DIRECT	GO:0001947~heart looping	5	1.27551	0.0292837	EOMES, CCDC39, ARL13B, TBX20, PKD2	336	67	19256	4.27683	1	1	0.998281
GOTERM_BP_DIRECT	GO:0006468~protein phosphorylation	16	4.08163	0.0303821	CDKL2, ITK, SMAD1, KSR1, NEK7, PAQR3, IQGAP3, ACVR1C, MAP3K20, POMK, TAF4B, BIRC6, TSSK3, TNIK, TSSK4, TAF2	336	501	19256	1.83024	1	1	0.998281
GOTERM_BP_DIRECT	GO:0070365~hepatocyte differentiation	3	0.765306	0.0308327	ITGA2, E2F7, E2F8	336	16	19256	10.7455	1	1	0.998281
GOTERM_BP_DIRECT	GO:0032877~positive regulation of DNA endoreduplication	2	0.510204	0.0344926	E2F7, E2F8	336	2	19256	57.3095	1	1	0.998281
GOTERM_BP_DIRECT	GO:0021873~forebrain neuroblast division	2	0.510204	0.0344926	ASPM, LEF1	336	2	19256	57.3095	1	1	0.998281
GOTERM_BP_DIRECT	GO:0043923~positive regulation by host of viral transcription	3	0.765306	0.034549	LEF1, EP300, CHD1	336	17	19256	10.1134	1	1	0.998281
GOTERM_BP_DIRECT	GO:0060326~cell chemotaxis	5	1.27551	0.0351969	CX3CR1, CCR1, KIT, LEF1, CCR8	336	71	19256	4.03588	1	1	0.998281
GOTERM_BP_DIRECT	GO:0051770~positive regulation of nitric-oxide synthase biosynthetic process	3	0.765306	0.0384292	IL33, STAT1, TLR9	336	18	19256	9.55159	1	1	0.998281
GOTERM_BP_DIRECT	GO:0034122~negative regulation of toll-like receptor signaling pathway	3	0.765306	0.0384292	OTUD4, NLRP6, TLR9	336	18	19256	9.55159	1	1	0.998281
GOTERM_BP_DIRECT	GO:0051209~release of sequestered calcium ion into cytosol	4	1.02041	0.0386069	PTPRC, ITPR1, PKD2, GP5	336	43	19256	5.33112	1	1	0.998281
GOTERM_BP_DIRECT	GO:0010506~regulation of autophagy	5	1.27551	0.0417522	ACER2, NLRP6, MTCL1, ITPR1, EP300	336	75	19256	3.82063	1	1	0.998281
GOTERM_BP_DIRECT	GO:0014065~phosphatidylinositol 3-kinase signaling	4	1.02041	0.0432911	CD160, CD28, NYAP2, PEAR1	336	45	19256	5.09418	1	1	0.998281
GOTERM_BP_DIRECT	GO:0007218~neuropeptide signaling pathway	6	1.53061	0.0446297	TENM1, UTS2R, LTB4R2, GPR171, NPPA, RAPGEF2	336	111	19256	3.09781	1	1	0.998281
GOTERM_BP_DIRECT	GO:0034067~protein localization to Golgi apparatus	3	0.765306	0.0466544	GBP5, PAQR3, GCC2	336	20	19256	8.59643	1	1	0.998281
